# Kveik brewing yeasts demonstrate wide flexibility in beer fermentation temperature and flavour metabolite production and exhibit enhanced trehalose accumulation

**DOI:** 10.1101/2021.07.26.453768

**Authors:** Barret Foster, Caroline Tyrawa, Emine Ozsahin, Mark Lubberts, Kristoffer Krogerus, Richard Preiss, George van der Merwe

## Abstract

Traditional Norwegian Farmhouse ale yeasts, also known as kveik, have captured the attention of the brewing community in recent years. Kveik were recently reported as fast fermenting thermo- and ethanol tolerant yeasts with the capacity to produce a variety of interesting flavour metabolites. They are a genetically distinct group of domesticated beer yeasts of admixed origin with one parent from the “Beer 1” clade and the other unknown. While kveik are known to ferment wort efficiently at warmer temperatures, its range of fermentation temperatures and corresponding flavour metabolites produced, remain uncharacterized. In addition, the characteristics responsible for its increased thermotolerance remain largely unknown. Here we demonstrate variation in kveik strains at a wide range of fermentation temperatures and show not all kveik strains are equal in fermentation performance, flavour metabolite production and stress tolerance. Furthermore, we uncovered an increased capacity of kveik strains to accumulate intracellular trehalose, which likely contributes to its increased thermo- and ethanol tolerances. Taken together our results present a clearer picture of the future opportunities presented by Norwegian kveik yeasts and offer further insight into their applications in brewing.
