## Supplementary Table S1 for "Kveik brewing yeasts demonstrate wide flexibility in beer fermentation temperature and flavour metabolite production and exhibit enhanced trehalose accumulation"

### Sheet: Sheet1
Table S1. Fermentation flavour metabolites (ppm) produced by four commercial Saccharomyces cerevisiae beer strains and six Norwegian kveik strains during wort fermentations at a variety of temperatures measured by HS-SPME-GC-MS. ANOVA analysis was performed, comparing the kveik strains to the four control strains at a specific temperature.
Strain	Temperature	FATTY ACIDS (ppm)						FATTY ACID ESTERS (ppm)								ALCOHOLS (ppm)										ACETATE ESTERS (ppm)
		Hexanoic acid	ANOVA	Decanoic acid	ANOVA	Octanoic Acid	ANOVA	Ethyl hexanoate	ANOVA	Ethyl octanoate	ANOVA	Ethyl decanoate	ANOVA	Ethyl nonanoate	ANOVA	1-butanol	ANOVA	1-octanol	ANOVA	Isoamyl alcohol	ANOVA	Isobutanol	ANOVA	Phenylethyl alcohol	ANOVA	Ethyl acetate	ANOVA	Isoamyl acetate	ANOVA	Isobutyl acetate	ANOVA	Phenylethyl acetate	ANOVA
Cali	12	0.046912	de	ND	a	2.96155	cd	0.338774	cde	0.536633	cd	0.0418191	d	0.014084	cde	0.00682355	a	0.104725	bc	4.6112	a	0.190345	a	7.00223	abc	0.878813	cd	0.449074	e	ND	a	0.388272	d
Vermont	12	0.0115601	e	ND	a	1.33374	e	0.199642	e	0.2011	e	0.0267694	d	0.00827879	e	0.00676484	a	0.0607335	cd	2.62755	b	0.128694	ab	1.95957	d	0.669111	d	0.69805	de	0.0231428	a	0.360803	d
Kolsch	12	0.00998504	e	ND	a	1.78841	de	0.232844	de	0.329814	de	0.0728734	d	0.0159613	cde	0.0089905	a	0.0574435	cd	2.62659	b	0.101288	b	2.05884	d	1.35485	ab	1.77772	ab	0.0415693	a	0.846791	cd
St. Lucifer	12	0.303787	bc	0.0253906	a	4.41631	bc	0.604177	a	0.685016	bc	0.15332	c	0.0149224	cde	ND	a	0.141979	ab	4.90338	a	0.146224	ab	9.5652	a	1.28967	abc	1.99108	a	0.039528	a	2.33866	a
Hornindal 1	12	0.62*	a	0.017573	a	6.12*	a	0.717223	a	1.13*	a	0.27*	b	0.03*	ab	0.0117873	a	0.164605	a	4.83098	a	0.131163	ab	7.62083	ab	1.67761	a	1.79264	ab	0.0414465	a	1.79*	b
Hornindal 2	12	0.163511	cd	ND	a	2.69375	de	0.203036	e	0.243136	e	0.0590041	d	0.00925846	de	0.0119802	a	0.0727454	cd	3.82505	ab	0.129845	ab	5.49852	bc	1.45728	ab	0.476776	e	0.00564597	a	0.587597	d
Voss 1	12	0.73*	a	0.0296698	a	5.96*	a	0.589731	ab	1.25*	a	0.36*	a	0.04*	a	0.00551469	a	0.139205	ab	4.21203	a	0.121992	ab	5.96113	bc	1.29327	ab	1.26104	bc	0.0302059	a	1.35184	bc
Granvin 1	12	0.65*	a	0.0107259	a	5.85348	ab	0.401087	cd	0.841752	b	0.21413	bc	0.0192498	bcd	0.00653364	a	0.138719	ab	3.97763	ab	0.105647	b	5.33575	bc	1.20794	bc	0.823077	cde	0.0154446	a	0.813107	cd
Stordal Ebbegarden 1	12	0.114095	de	0.0113163	a	3.0558	cd	0.196273	e	0.330715	de	0.0804979	d	0.0117254	de	0.0059577	a	0.0566589	d	3.67703	ab	0.109659	b	4.91123	c	1.12372	bc	0.402456	e	ND	a	0.350246	d
Laerdal 2	12	0.383978	bc	0.0113515	a	4.88321	ab	0.425369	bc	0.789967	bc	0.17205	c	0.0223124	bc	0.0103322	a	0.0897526	cd	4.31173	a	0.122141	ab	6.2725	bc	1.09746	bc	1.13398	cd	0.0101628	a	1.32032	bc
Cali	15	0.392543	c	0.00882889	a	14.7389	bc	1.30374	bc	1.64678	b	0.486854	b	0.0178711	c	0.0120594	a	0.394925	bcd	19.1375	ab	0.631043	a	35.459	bc	2.73135	b	2.1456	c	0.0750938	a	2.30451	c
Vermont	15	0.167832	c	ND	a	5.61327	bc	0.653467	bc	0.642815	b	0.215292	b	0.00691972	bc	0.0266199	a	0.16716	bcd	7.97154	ab	0.342371	a	8.35453	c	1.85705	ab	2.1839	bc	ND	a	1.40406	c
Kolsch	15	0.101928	c	0.00974836	a	3.59927	c	0.416982	c	0.494627	b	0.186478	b	0.00708449	bc	0.00813245	a	0.0656971	d	5.33044	b	0.218611	a	5.574	c	2.12765	ab	3.29133	bc	0.029373	a	1.93847	bc
St. Lucifer	15	1.55406	a	0.0227483	a	12.0268	ab	1.74239	a	1.2284	ab	0.341518	ab	0.0102427	abc	0.00874983	a	0.333666	a	12.7475	a	0.430767	a	36.0685	a	3.69796	a	7.25058	a	0.0730409	a	10.5569	a
Hornindal 1	15	0.816728	abc	0.0904651	a	18.992	abc	1.89851	bc	2.91852	ab	0.754902	ab	0.0270359	abc	0.0149043	a	0.61865	ab	16.9334	ab	0.539794	a	40.4492	abc	5.43764	ab	7.11377	bc	ND	a	9.07143	bc
Hornindal 2	15	0.585067	abc	ND	a	5.81857	abc	0.435337	c	0.534924	b	0.144415	b	0.00549928	c	0.0122222	a	0.159776	bcd	6.236	b	0.278481	a	16.6365	bc	2.25125	ab	1.60116	bc	0.0134725	a	2.15573	bc
Voss 1	15	1.17557	abc	0.0272368	a	9.50435	abc	0.751271	bc	2.06211	a	0.651272	a	0.0224727	a	0.0136728	a	0.256536	abc	6.16285	b	0.228497	a	14.1936	bc	2.41925	ab	3.18788	bc	0.018032	a	3.25394	bc
Granvin 1	15	1.37247	ab	0.0333302	a	11.1458	abc	0.735954	bc	1.47984	ab	0.39138	ab	0.0107663	abc	0.0143196	a	0.2532	abc	5.30703	b	0.189124	a	12.9238	c	2.00196	ab	2.11359	bc	0.0227525	a	2.24583	bc
Stordal Ebbegarden 1	15	0.400154	bc	0.00655736	a	4.76203	bc	0.302705	c	0.672099	b	0.18807	b	0.00633329	bc	0.0139259	a	0.0840894	cd	5.36274	b	0.203021	a	11.7129	c	1.83457	ab	1.12321	c	0.0102792	a	1.23391	c
Laerdal 2	15	0.826834	abc	0.0151834	a	13.368	a	1.1873	ab	2.36885	a	0.616451	a	0.0195184	ab	0.0282574	a	0.26085	abc	10.1067	ab	0.451714	a	31.7141	ab	3.58402	a	4.59022	b	0.0278692	a	5.58181	b
Cali	22	0.0564875	c	ND	c	3.29091	b	0.233424	c	0.808954	c	0.106827	b	0.00647526	c	ND	a	0.117188	ab	4.68096	a	0.310636	a	9.47573	a	1.25824	a	1.45893	b	0.0225082	a	1.11818	d
Vermont	22	0.0845014	c	ND	c	3.16715	b	0.290218	ab	1.14563	bc	0.232276	ab	0.0147254	abc	ND	a	0.0905381	ab	4.74227	a	0.518593	a	9.08068	a	1.92577	a	3.03902	ab	0.0831994	a	1.85223	cd
Kolsch	22	0.0643483	c	ND	c	3.37312	b	0.255136	ab	1.361	abc	0.477356	ab	0.0185875	abc	ND	a	0.0625227	bc	3.86722	a	0.246406	a	7.44986	a	2.13951	a	2.99982	ab	0.0381066	a	2.04801	bcd
St. Lucifer	22	0.636926	ab	0.228986	a	7.88602	ab	0.587217	ab	1.50296	abc	0.69708	ab	0.0127733	bc	0.00602326	a	0.1153	ab	5.0158	a	0.361685	a	12.5018	a	2.86024	a	4.7158	a	0.0438889	a	5.9722	a
Hornindal 1	22	0.780515	a	0.187115	ab	8.69466	a	0.69259	a	2.25351	ab	0.984722	a	0.0231126	ab	ND	a	0.16786	ab	7.3618	a	0.232546	a	11.581	a	3.02067	a	4.47626	ab	0.0143327	a	5.43805	ab
Hornindal 2	22	0.336442	bc	ND	c	6.64132	ab	0.525248	ab	1.24796	bc	0.405846	ab	0.0125826	bc	ND	a	0.150561	ab	5.30813	a	0.532255	a	21.492	a	3.18042	a	4.27435	ab	0.0133505	a	4.71959	abc
Voss 1	22	0.714463	a	0.0966479	abc	7.64542	ab	0.566631	a	2.64403	a	1.00827	a	0.0291991	a	ND	a	0.174244	ab	7.40254	a	0.340133	a	13.8387	a	2.97845	a	3.82468	ab	0.0124944	a	4.08695	abcd
Granvin 1	22	0.54095	ab	0.0626181	abc	6.92831	ab	0.449322	ab	1.20016	bc	0.49113	ab	0.0109925	bc	ND	a	0.18641	a	4.86054	a	0.262457	a	10.8343	a	2.29484	a	2.95879	ab	ND	a	2.52599	abcd
Stordal Ebbegarden 1	22	0.510039	ab	0.0401402	bc	6.53653	ab	0.468513	ab	1.52192	abc	0.720702	ab	0.0174747	abc	ND	a	0.110569	ab	6.03284	a	0.375656	a	12.982	a	2.84341	a	2.58002	ab	0.0438084	a	2.15619	bcd
Laerdal 2	22	0.595462	ab	0.0503852	bc	7.60539	ab	0.6537	ab	1.66226	abc	0.723075	ab	0.0142384	abc	ND	a	0.122933	ab	3.95391	a	0.250079	a	13.7484	a	2.26965	a	4.06852	ab	0.013655	a	3.74272	abcd
Cali	30	0.0332006	c	ND	a	2.14259	b	0.133126	ab	1.00695	b	0.154845	b	0.00966593	b	ND	a	0.0955687	a	5.5612	b	0.476377	a	4.86167	a	1.44237	ab	1.33793	a	0.0217015	a	0.972248	b
Vermont	30	0.0428136	c	ND	a	1.81075	b	0.169757	b	1.2195	ab	0.406262	b	0.0167923	ab	ND	a	0.0632078	a	3.79785	b	0.381556	a	4.49466	a	1.14074	b	1.25808	a	ND	a	0.543117	b
Kolsch	30	0.0416515	c	0.00623219	a	1.97167	b	0.274013	b	2.33054	ab	0.847793	b	0.032077	ab	ND	a	0.0660136	a	4.7748	b	0.273835	a	5.57087	a	1.67749	ab	1.47632	a	0.0167952	a	0.752222	b
St. Lucifer	30	0.685638	a	0.0134845	a	12.4407	a	0.182387	a	0.968351	ab	1.4422	ab	0.0166323	ab	ND	a	0.20607	a	11.2715	ab	0.828809	a	20.4762	a	1.29672	ab	1.29501	a	0.0482048	a	2.13482	ab
Hornindal 1	30	0.669277	ab	0.0661676	a	10.808	ab	0.568526	ab	4.0075	a	3.37481	ab	0.0417175	a	ND	a	0.243849	a	8.47678	ab	0.499445	a	18.2528	a	5.22466	ab	5.20204	a	ND	a	5.95541	ab
Hornindal 2	30	0.195524	abc	0.0351148	a	7.75114	ab	0.435193	ab	2.91198	ab	1.07357	ab	0.0300241	ab	0.0109468	a	0.239065	a	14.7556	ab	1.03961	a	18.6788	a	4.59351	ab	4.80656	a	0.0210626	a	5.36523	ab
Voss 1	30	0.363177	abc	0.0147921	a	5.37095	ab	0.365364	ab	3.12635	ab	1.38059	ab	0.0261114	ab	ND	a	0.123765	a	6.78561	ab	0.35934	a	10.6435	a	2.55729	ab	2.2494	a	0	a	2.44701	ab
Granvin 1	30	0.379471	abc	0.0394489	a	5.78375	ab	0.240731	ab	1.50404	ab	1.2251	ab	0.0155217	ab	0.00603176	a	0.150164	a	7.39905	ab	0.427225	a	8.38235	a	2.48675	ab	2.06312	a	0.0224256	a	1.87363	ab
Stordal Ebbegarden 1	30	0.140875	bc	0.0267517	a	4.54884	ab	0.245037	b	1.86051	ab	0.845743	ab	0.0187414	ab	ND	a	0.0817602	bc	4.77982	ab	0.413943	a	10.918	a	2.54636	ab	2.06801	a	0.024735	a	1.67508	ab
Laerdal 2	30	0.687599	a	0.029698	a	9.76742	ab	0.476097	ab	3.33879	ab	2.3147	a	0.031062	ab	0.00521984	a	0.146977	a	8.60496	a	0.65023	a	19.7567	a	3.93965	a	4.44812	a	0.0267503	a	6.2035	a
Cali	35	0.0543894	c	ND	a	1.73936	cd	0.139961	cd	0.336887	f	0.0614967	b	0.00941603	e	0.0114773	a	0.0579829	b	5.12167	b	0.50867	a	11.1758	bc	1.0234	cd	0.98843	cd	0.0586428	a	1.08538	de
Vermont	35	0.0591745	c	0.0061	a	1.09319	d	0.072695	de	0.644022	ef	0.445962	ab	0.0262712	cde	ND	a	0.0311962	cd	1.98792	c	0.157167	d	3.34875	c	0.679719	d	0.410505	e	0.0118238	a	0.322721	f
Kolsch	35	0.0280564	c	0.0120748	a	1.27779	d	0.0890343	de	0.771401	ef	0.776114	ab	0.0320027	bc	ND	a	0.0349427	cd	2.12173	c	0.175707	cd	3.26909	c	0.914991	cd	0.711745	de	0.0284562	a	0.574944	ef
St. Lucifer	35	0.249121	a	ND	a	3.90483	ab	0.814778	bc	1.71906	de	2.63595	ab	0.0352114	de	ND	a	0.0620384	b	4.6451	b	0.326133	b	10.4439	b	2.35479	bc	2.05219	abc	ND	a	2.39955	bc
Hornindal 1	35	0.109198	bc	ND	a	3.60843	ab	0.206501	bc	1.23122	cd	1.61762	ab	0.0297157	bcd	ND	a	0.09*	a	4.38508	b	0.225608	bcd	10.7465	b	1.82*	a	1.78314	ab	0.0574649	a	2.72465	ab
Hornindal 2	35	0.0582288	c	ND	a	2.89508	bc	0.203009	bc	1.37508	bcd	1.23804	ab	0.0414472	b	ND	a	0.09*	a	6.84*	a	0.480905	a	17.46*	a	1.79*	a	1.8015	a	0.0587389	a	3.19*	a
Voss 1	35	0.213795	ab	0.00646446	a	3.9061	ab	0.31*	a	2.36*	a	2.02873	a	0.06*	a	0.0124837	a	0.08*	a	5.13655	b	0.251041	bcd	11.4805	b	1.74624	ab	1.09314	cd	0.024002	a	1.92881	c
Granvin 1	35	0.242319	a	ND	a	4.38939	a	0.233834	ab	1.69*	b	1.47238	ab	0.0351582	bc	0.0102069	a	0.09*	a	4.17514	b	0.256615	bcd	9.46315	b	1.6141	ab	1.07671	cd	0.0238948	a	1.68046	cd
Stordal Ebbegarden 1	35	0.0792645	c	ND	a	2.76414	bc	0.187384	bc	1.35037	bcd	1.29547	ab	0.0322527	bc	0.0113487	a	0.0498294	bc	4.82325	b	0.301317	bcd	9.61201	b	1.55197	ab	0.93807	cde	0.0205364	a	1.2667	d
Laerdal 2	35	0.10929	bc	ND	a	3.51322	ab	0.241014	ab	1.55*	bc	1.66047	ab	0.030661	bcd	ND	a	0.0626594	b	5.23049	b	0.259625	bcd	12.1559	b	1.61455	ab	1.22771	bcd	ND	a	2.0729	bc
Cali	37	0.0140958	c	0.0056804	a	1.63215	b	0.257716	ab	0.225731	c	0.0348967	b	0.0107539	c	ND	a	0.0455268	a	4.61611	b	0.386832	a	6.19672	a	0.707152	ab	0.506738	ab	0.0218722	ab	0.287508	b
Vermont	37	0.0267684	bc	0.0105806	a	0.98565	b	0.071456	b	0.630714	c	0.282706	b	0.0292277	bc	ND	a	0.0265516	a	3.49626	b	0.205337	a	3.32371	a	0.533174	b	0.266763	b	ND	b	0.1419	b
Kolsch	37	0.0125865	c	0.0099943	a	1.26695	b	0.0418529	b	0.0764738	c	0.0544944	b	0.0119327	bc	ND	a	0.0322958	a	4.37899	b	0.316762	a	4.03407	a	0.29867	ab	0.163116	ab	ND	ab	0.137899	b
St. Lucifer	37	0.192775	a	0.00772784	a	5.31356	ab	0.304931	a	1.70245	bc	1.21115	ab	0.0466477	bc	ND	a	0.0742261	a	6.35943	ab	0.623347	a	14.7385	a	2.84948	ab	2.27188	ab	0.0512106	b	2.16856	ab
Hornindal 1	37	0.100982	abc	0.0108355	a	6.99256	ab	0.290996	ab	2.61759	abc	4.34155	ab	0.0420747	bc	ND	a	0.160626	a	8.84552	ab	0.563526	a	19.2377	a	4.75801	ab	3.93188	a	ND	b	4.49515	ab
Hornindal 2	37	0.0322422	bc	0.00918582	a	4.79938	ab	0.239247	ab	2.52639	abc	2.20197	ab	0.113858	ab	ND	a	0.131187	a	12.4118	ab	0.796794	a	24.0478	a	3.37522	ab	2.67361	ab	ND	b	4.03179	ab
Voss 1	37	0.133616	ab	ND	a	5.28805	ab	0.391557	ab	3.82125	ab	3.88394	ab	0.128334	ab	0.00684073	a	0.108298	a	7.93565	ab	0.490821	a	16.2159	a	2.87759	ab	1.62782	ab	ND	b	1.85117	ab
Granvin 1	37	0.120657	abc	0.017577	a	5.67872	ab	0.297193	ab	2.4013	bc	3.11777	ab	0.0774835	abc	ND	a	0.112656	a	8.42043	ab	0.516057	a	11.6712	a	3.00139	ab	1.60618	ab	ND	b	1.80759	ab
Stordal Ebbegarden 1	37	0.0155078	c	0.0116079	a	2.71145	b	0.144388	b	1.48365	bc	1.65216	ab	0.0681216	abc	ND	a	0.0526804	a	6.30391	ab	0.420562	a	10.8324	a	1.91099	ab	1.19984	ab	0.0135261	ab	1.09093	ab
Laerdal 2	37	0.128182	ab	0.0238368	a	9.81074	a	0.603117	ab	5.57*	a	4.83515	a	0.17*	a	0.00511931	a	0.163328	a	18.25	a	0.813864	a	30.3755	a	4.99309	a	3.62604	ab	0.0972709	a	4.85989	a
Cali	40	0.0202967	ab	0.00514994	a	1.66121	bc	0.0287349	b	0.0338443	b	0.0283503	b	ND	c	ND	b	0.0381979	b	3.1978	a	0.167708	c	4.6094	b	0.225801	c	0.121874	de	ND	a	0.125316	d
Vermont	40	0.0126368	b	0.0079452	a	0.800438	bc	0.0411978	b	0.0878356	b	0.0466391	b	0.0137947	c	ND	b	0.0338475	b	2.56255	a	0.180309	c	3.19859	b	0.224143	c	0.320428	cd	ND	a	0.120133	d
Kolsch	40	ND	b	ND	a	0.60484	c	0.0413007	b	0.0235773	b	ND	b	ND	c	ND	b	0.0345399	b	2.82809	a	0.267039	c	3.84243	b	0.15313	c	0.43608	de	ND	a	0.134629	d
St. Lucifer	40	0.214726	a	0.0106388	a	7.13189	a	0.12156	a	0.170835	a	ND	ab	ND	bc	ND	b	0.0872579	ab	13.1871	a	1.16796	ab	13.2606	b	1.27474	a	1.61729	a	ND	a	1.02489	a
Hornindal 1	40	0.0649643	ab	0.0105385	a	4.02071	abc	0.262284	ab	1.02541	ab	1.26669	ab	0.0586799	abc	ND	b	0.0705186	ab	9.25726	a	0.480808	bc	14.4459	b	2.38252	ab	1.87186	abc	ND	a	1.24304	abcd
Hornindal 2	40	0.0645833	ab	0.0225928	a	4.51301	ab	0.218918	ab	2.3227	a	2.09072	a	0.15*	a	ND	b	0.133288	a	15.8398	a	1.3682	a	28.78*	a	3.24083	a	1.98043	ab	ND	a	2.06801	ab
Voss 1	40	0.106868	ab	ND	a	3.92856	abc	0.229176	ab	2.36434	a	2.33471	a	0.126791	ab	0.02*	a	0.0828995	ab	9.82741	a	0.631547	abc	12.5297	b	1.87097	abc	0.772544	abcd	ND	a	0.735011	cd
Granvin 1	40	0.0570991	ab	0.0120869	a	4.60623	ab	0.208292	ab	2.02742	a	2.36521	a	0.0998505	abc	ND	b	0.0858373	ab	8.47441	a	0.666092	abc	11.5946	b	2.43606	ab	1.55308	abcd	0.0216612	a	1.51462	abc
Stordal Ebbegarden 1	40	0.0329133	ab	0.00853485	a	1.79217	bc	0.0971837	ab	0.868065	ab	1.0961	ab	0.0751949	abc	ND	b	0.0533507	ab	7.27759	a	0.363259	c	11.6336	b	1.01578	bc	0.567759	bcd	ND	a	0.433834	cd
Laerdal 2	40	0.019478	ab	0.0356968	a	2.36039	bc	0.112235	ab	1.24192	ab	0.775611	ab	0.0736248	abc	ND	b	0.0539504	ab	9.86937	a	0.396647	bc	8.34148	b	0.867157	bc	0.440927	bcd	ND	a	0.777989	bcd
Cali	42	0.011047	a	ND	b	0.961883	a	0.0850531	a	0.0174781	a	ND	a	ND	a	ND	a	0.061912	a	0.652259	a	0.045164	a	5.29974	a	0.138853	a	0.783835	a	ND	a	0.31378	a
Vermont	42	0.0116435	a	ND	b	0.346468	a	0.0370659	a	0.0195733	a	ND	a	ND	a	ND	a	0.054052	a	0.68135	a	0.156775	a	3.19714	a	0.109201	a	0.303198	a	ND	a	0.0914707	a
Kolsch	42	0.00529737	a	ND	b	0.387104	a	0.0652398	a	0.566968	a	0.466735	a	0.0412391	a	0.00588747	a	0.0597002	a	0.699512	a	0.2173	a	3.42804	a	0.846966	a	0.51338	a	0.016501	a	0.346897	a
St. Lucifer	42	0.0627995	a	0.0100465	b	5.6635	a	0.472212	a	2.83978	a	3.01492	a	0.0287562	a	0.0161324	a	0.123586	a	10.8533	a	0.87824	a	16.0602	a	4.72553	a	5.06368	a	ND	a	6.51583	a
Hornindal 1	42	0.121596	a	0.0561484	ab	3.60845	a	0.178445	a	0.426378	a	ND	a	0.0248875	a	0.0339974	a	0.151745	a	13.1085	a	0.594942	a	24.7236	a	1.79439	a	1.42091	a	ND	a	1.46759	a
Hornindal 2	42	0.548757	a	0.44*	a	13.2389	a	0.828916	a	1.70972	a	0.0152691	a	0.161722	a	0.110511	a	0.764588	a	56.5363	a	3.34022	a	119.344	a	5.88152	a	5.86629	a	0.0136956	a	4.18104	a
Voss 1	42	0.35239	a	0.0695911	ab	3.1461	a	0.128406	a	1.24298	a	ND	a	0.104395	a	0.0140791	a	0.130037	a	13.1314	a	0.826279	a	27.2747	a	1.52647	a	0.522565	a	0.0245255	a	0.597194	a
Granvin 1	42	0.200516	a	0.0192636	b	3.91266	a	0.173035	a	0.650491	a	ND	a	0.0418701	a	0.00611075	a	0.12542	a	10.0358	a	0.620821	a	23.5683	a	1.45383	a	1.3434	a	ND	a	1.04242	a
Stordal Ebbegarden 1	42	0.153831	a	0.0702688	b	3.25908	a	0.155534	a	0.472622	a	0.0191004	a	0.097961	a	0.00642924	a	0.429776	a	25.3725	a	1.37756	a	51.8758	a	1.07697	a	0.989737	a	0.00781288	a	0.914333	a
Laerdal 2	42	0.0957451	a	0.0470451	ab	3.04854	a	0.159102	a	0.477918	a	ND	a	0.0387321	a	0.0265542	a	0.136391	a	14.3966	a	0.603926	a	29.6581	a	1.20531	a	1.38688	a	0.0131246	a	0.926707	a
Threshold (ppm)		8		10		3		0.21		0.9		0.2		0.85		0.5		0.12		70		100		100		30		1.2		0.066		3.8
	Values marked with an asterisk (*) are significantly different than all of the controls at that specific temperature.
	(P < 0.05, one-way ANOVA with Tukey's post-hoc test)
	ND = not detected
