## Supplementary Table S2 for "Kveik brewing yeasts demonstrate wide flexibility in beer fermentation temperature and flavour metabolite production and exhibit enhanced trehalose accumulation"

### Sheet: barret_variants_2
Supplementary Table S2. SNPs identified in selected kveik genes assocated with maltotriose, flavour metabolite and trehalose metabolism. S288c gene sequences were used as references.
	Gene name	GeneID	Chromosome	Nucleotide variation	Amino acid variation	Variants reported in beer yeasts	Cali	Vermont	Kolsch	St. Lucifer	Hornindal 1	Laerdal 2	Granvin 1	Voss 1	Hornindal 2	Stordal Ebbegarden 1
Maltotriose and trehalose transport
	AGT1	YGR289C	chrVII	c.1805C>T	p.Ser602Phe	This work	0/0/0/0	0/0/0/0	0/0/0/0	0/0	0/0/0/0	0/0/0/0	0/0/0/0	0/0/1/1	0/0/0/0	0/0/0/0
	AGT1	YGR289C	chrVII	c.1784C>A	p.Ala595Asp	Vidgren et al. (2005); This work	0/0/0/0	1/1/1/1	1/1/1/1	0/0	0/0/0/0	0/0/0/0	0/0/0/0	0/0/0/0	0/0/0/0	0/0/0/0
	AGT1	YGR289C	chrVII	c.1772delA	p.His591fs (frame shift)	This work	0/0/0/0	0/0/0/0	0/0/0/0	0/0	0/0/0/0	0/0/0/0	0/0/0/0	0/0/1/1	0/0/0/1	0/0/0/0
	AGT1	YGR289C	chrVII	c.1667C>G	p.Thr556Ser	Vidgren et al. (2005); Smit et al. (2008); This work	1/1/1/1	1/1/1/1	1/1/1/1	0/0	0/0/1/1	0/0/1/1	1/1/1/1	0/0/1/1	0/0/1/1	0/0/0/0
	AGT1	YGR289C	chrVII	c.1643T>C	p.Val548Ala	Vidgren et al. (2005; 2014); This work	0/0/0/0	0/0/0/0	0/0/0/0	0/0	0/0/0/1	0/0/0/0	0/0/0/0	0/0/0/0	0/0/0/1	0/0/0/0
	AGT1	YGR289C	chrVII	c.1525C>A	p.Leu509Ile	Vidgren et al. (2005); This work	1/1/1/1	1/1/1/1	1/1/1/1	0/0	0/1/1/1	0/0/1/1	1/1/1/1	0/0/1/1	0/1/1/1	0/0/0/1
	AGT1	YGR289C	chrVII	c.1461_1462delTGinsAA	p.Ala488Thr	Vidgren et al. (2005); This work	1/1/1/1	1/1/1/1	1/1/1/1	0/0	1/1/1/1	0/0/1/1	1/1/1/1	0/0/1/1	1/1/1/1	0/0/0/0
	AGT1	YGR289C	chrVII	c.1342A>G	p.Ile448Val	Vidgren et al. (2005); This work	1/1/1/1	0/0/0/0	0/0/0/0	1/1	0/0/1/1	0/0/1/1	0/0/0/0	0/0/0/0	0/0/0/0	0/1/1/1
	AGT1	YGR289C	chrVII	c.1236C>G	p.Tyr412* (stop gained)	This work	0/0/0/0	0/0/0/0	0/0/0/0	0/0	0/0/0/0	0/0/0/0	0/0/0/0	0/0/0/0	0/0/1/1	0/0/0/0
	AGT1	YGR289C	chrVII	c.1175_1176insT	p.Glu395fs (frame shift)	Vidgren et al. (2005)(STOP); This work	0/0/0/0	0/0/0/0	0/0/0/0	1/1	0/0/0/0	0/0/1/1	0/0/0/0	0/0/0/0	0/0/0/0	0/1/1/1
	AGT1	YGR289C	chrVII	c.1123A>G	p.Thr375Ala	Vidgren et al. (2005); This work	1/1/1/1	0/0/0/0	0/0/0/0	1/1	0/0/1/1	0/0/1/1	0/0/0/0	0/0/0/0	0/0/0/0	0/1/1/1
	AGT1	YGR289C	chrVII	c.997G>A	p.Val333Ile	Vidgren et al. (2005); This work	1/1/1/1	1/1/1/1	1/1/1/1	0/0	0/0/1/1	0/0/1/1	0/0/0/0	0/0/0/0	0/0/0/1	0/0/0/0
	AGT1	YGR289C	chrVII	c.927T>G	p.Asp309Glu	This work	0/0/0/0	0/0/0/0	0/0/0/0	0/0	0/0/0/1	0/0/1/1	0/0/0/0	0/0/0/0	0/0/0/0	0/1/1/1
	AGT1	YGR289C	chrVII	c.827G>A	p.Gly276Asp	Vidgren et al. (2005); This work	0/0/0/0	0/0/0/0	0/0/0/0	1/1	0/0/0/0	0/0/0/0	0/0/0/0	0/0/0/0	0/0/0/0	0/0/0/0
	AGT1	YGR289C	chrVII	c.812G>A	p.Gly271Glu	This work	0/0/0/0	0/0/0/0	0/0/0/0	0/0	0/0/0/0	0/0/0/0	0/0/0/0	0/0/1/1	0/0/0/0	0/0/0/0
	AGT1	YGR289C	chrVII	c.592A>G	p.Ile198Val	Vidgren et al. (2005); This work	1/1/1/1	1/1/1/1	1/1/1/1	0/0	0/0/1/1	0/0/1/1	1/1/1/1	1/1/1/1	0/1/1/1	0/0/0/1
	AGT1	YGR289C	chrVII	c.523A>C	p.Thr175Pro	Vidgren et al. (2005); This work	1/1/1/1	1/1/1/1	1/1/1/1	0/0	0/1/1/1	0/0/1/1	1/1/1/1	1/1/1/1	0/1/1/1	0/0/0/0
	AGT1	YGR289C	chrVII	1,c.504G>T; 2,c.504G>A	p.Met168Ile	This work	1/1/1/1	2/2/2/2	2/2/2/2	0/0	0/0/0/0	0/0/0/0	0/0/0/0	0/0/0/0	0/0/0/0	0/0/0/0
	AGT1	YGR289C	chrVII	c.491_492delTTinsAA	p.Leu164Gln	Vidgren et al. (2005); This work	1/1/1/1	1/1/1/1	1/1/1/1	1/1	1/1/1/1	0/0/1/1	1/1/1/1	1/1/1/1	1/1/1/1	0/1/1/1
	AGT1	YGR289C	chrVII	c.491_493delTTCinsAAT	p.Leu164* (stop gained)	This work	0/0/0/0	0/0/0/0	0/0/0/0	0/0	0/0/0/0	0/0/1/1	0/0/0/0	0/0/0/0	0/0/0/0	0/1/1/1
	AGT1	YGR289C	chrVII	c.305A>T	p.Lys102Ile	Vidgren et al. (2005); This work	1/1/1/1	1/1/1/1	1/1/1/1	0/0	0/0/1/1	0/0/1/1	0/0/0/0	0/0/0/0	0/0/0/1	0/0/0/0
	AGT1	YGR289C	chrVII	c.249T>A	p.Asp83Glu	Vidgren et al. (2005); This work	0/0/0/0	0/0/0/0	0/0/0/0	1/1	0/0/0/1	0/0/1/1	0/0/0/0	0/0/0/0	0/0/0/0	0/1/1/1
	AGT1	YGR289C	chrVII	c.238G>A	p.Ala80Thr	Vidgren et al. (2005); This work	1/1/1/1	1/1/1/1	1/1/1/1	0/0	0/0/0/1	0/0/1/1	0/0/0/0	0/0/0/0	0/0/0/1	0/0/0/0
	AGT1	YGR289C	chrVII	c.233T>C	p.Met78Thr	Vidgren et al. (2005); This work	1/1/1/1	1/1/1/1	1/1/1/1	0/0	0/1/1/1	0/0/1/1	1/1/1/1	1/1/1/1	0/1/1/1	0/0/0/0
	AGT1	YGR289C	chrVII	c.220G>A	p.Val74Met	Vidgren et al. (2005); This work	0/0/0/0	0/0/0/0	0/0/0/0	1/1	0/0/0/1	0/0/1/1	0/0/0/0	0/0/0/0	0/0/0/0	0/1/1/1
	AGT1	YGR289C	chrVII	c.176C>T	p.Thr59Ile	Vidgren et al. (2005); This work	0/0/0/0	1/1/1/1	1/1/1/1	0/0	0/0/0/0	0/0/0/0	0/0/0/0	0/0/0/0	0/0/0/0	0/0/0/0
	AGT1	YGR289C	chrVII	c.134A>G	p.Lys45Arg	Vidgren et al. (2005); This work	0/0/0/0	1/1/1/1	1/1/1/1	0/0	0/0/0/0	0/0/0/0	0/0/0/0	0/0/0/0	0/0/0/0	0/0/0/0
	Gene name	Gene ID	Chromosome	Nucleotide variation	Amino acid variation	Variant Site reported in SGD	Cali Ale	Vermont Ale	Kolsch	St. Lucifer	Hornindal 1	Laerdal 2	Granvin 1	Voss 1	Hornindal 2	Stordal Ebbegarden 1
Fatty acid and ethyl ester synthesis genes
	ACC1	YNR016C	chrXIV	c.6484T>C	p.Ser2162Pro	N	0/0/0/0	0/0/0/0	0/0/0/0	0/0/0/0	0/0/0/0	0/0/0/0	0/0/0/0	0/0/0/1	0/0/0/1	0/0/0/0
	ACC1	YNR016C	chrXIV	c.6455T>C	p.Ile2152Thr	N	0/0/1/1	0/0/0/0	0/0/0/1	0/0/0/0	0/0/0/0	0/0/0/0	0/0/0/0	0/0/0/0	0/0/0/0	0/0/0/0
	ACC1	YNR016C	chrXIV	c.6175T>G	p.Ser2059Ala	N	0/0/0/1	0/0/0/0	0/0/0/0	0/0/0/0	0/0/0/0	0/0/0/1	0/0/0/1	0/0/0/0	0/0/1/1	0/0/0/0
	ACC1	YNR016C	chrXIV	c.6082C>G	p.Gln2028Glu	N	0/0/0/0	0/0/0/0	0/0/0/0	0/0/0/0	0/0/0/0	0/0/0/0	0/0/0/1	0/0/0/1	0/0/0/0	0/0/0/0
	ACC1	YNR016C	chrXIV	c.5510A>C	p.Asn1837Thr	N	0/0/0/0	0/0/0/0	0/0/0/0	0/0/0/0	1/1/1/1	0/1/1/1	0/0/1/1	0/0/1/1	0/0/0/1	0/1/1/1
	ACC1	YNR016C	chrXIV	c.5509A>G	p.Asn1837Asp	N	0/0/0/1	0/0/0/0	0/0/0/1	0/0/0/0	0/0/0/0	0/0/0/0	0/0/0/0	0/0/0/0	0/0/0/0	0/0/0/0
	ACC1	YNR016C	chrXIV	c.5380G>A	p.Val1794Ile	N	0/0/0/1	0/0/0/0	0/0/0/0	0/0/0/0	0/0/0/0	0/0/0/0	0/0/0/0	0/0/0/0	0/0/0/0	0/0/0/0
	ACC1	YNR016C	chrXIV	c.5257C>T	p.Pro1753Ser	N	0/0/0/0	0/0/0/0	0/0/0/0	0/0/0/0	0/0/0/0	0/0/0/0	0/0/0/0	0/0/0/0	0/0/0/0	0/0/0/1
	ACC1	YNR016C	chrXIV	c.5056G>A	p.Glu1686Lys	N	0/0/0/0	0/0/0/0	0/0/0/0	0/0/0/0	0/0/1/1	0/0/0/1	0/0/0/1	0/0/0/1	0/0/0/0	0/0/0/0
	ACC1	YNR016C	chrXIV	c.4950C>G	p.Asp1650Glu	N	0/0/0/0	0/0/0/0	0/0/0/0	0/0/0/0	0/1/1/1	0/1/1/1	0/0/1/1	0/0/0/1	0/0/0/1	0/1/1/1
	ACC1	YNR016C	chrXIV	c.4451C>T	p.Ala1484Val	N	0/0/0/1	0/0/0/0	0/0/0/0	0/0/0/0	0/0/0/0	0/0/0/0	0/0/0/0	0/0/0/0	0/0/0/0	0/0/0/0
	ACC1	YNR016C	chrXIV	c.3796G>A	p.Gly1266Ser	N	0/0/0/1	0/0/0/0	0/0/0/0	0/0	0/0/0/0	0/0/0/0	0/0/0/0	0/0/0/0	0/0/0/0	0/0/0/0
	ACC1	YNR016C	chrXIV	c.3769T>G	p.Ser1257Ala	Y	1/1/1/2	1/1/1/1	1/1/1/1	1/1	2/2/2/2	3/1/2/2	3/3/1/2	3/1/2/2	1/1/1/2	1/2/2/2
	ACC1	YNR016C	chrXIV	c.3655A>G	p.Ser1219Gly	N	0/0/0/0	0/0/0/0	0/0/0/0	0/0	0/0/0/0	0/0/0/0	0/0/0/0	0/0/0/0	0/0/0/1	0/0/0/0
	ACC1	YNR016C	chrXIV	c.3365A>C	p.Glu1122Ala	N	0/0/0/1	0/0/0/0	0/0/0/0	0/0	0/0/0/0	0/0/0/0	0/0/0/0	0/0/0/0	0/0/1/1	0/0/0/0
	ACC1	YNR016C	chrXIV	c.3278A>G	p.Gln1093Arg	N	0/0/0/0	0/0/0/0	0/0/0/0	0/0	0/0/0/0	0/0/0/1	0/0/1/1	0/0/0/1	0/0/0/0	0/0/0/0
	ACC1	YNR016C	chrXIV	c.3272C>T	p.Thr1091Ile	N	0/0/1/1	0/0/0/0	0/0/0/1	0/0	0/0/0/0	0/0/0/0	0/0/0/0	0/0/0/0	0/0/0/0	0/0/0/0
	ACC1	YNR016C	chrXIV	c.3136C>T	p.His1046Tyr	N	0/0/0/0	0/0/0/0	0/0/0/0	0/0	0/1/1/1	0/0/0/1	0/0/0/1	0/0/0/1	0/0/0/0	0/0/0/0
	ACC1	YNR016C	chrXIV	c.3009C>A	p.Phe1003Leu	N	0/0/0/0	0/0/0/0	0/0/0/0	0/0	0/0/0/0	0/0/0/0	0/0/0/0	0/0/0/1	0/0/0/0	0/0/0/0
	ACC1	YNR016C	chrXIV	c.2995G>A	p.Val999Ile	N	0/0/0/0	0/0/0/0	0/0/0/0	0/0	1/1/1/1	0/0/1/1	0/0/0/1	0/0/1/1	0/0/0/0	0/1/1/1
	ACC1	YNR016C	chrXIV	c.2765A>G	p.Glu922Gly	N	0/0/0/0	0/0/0/0	0/0/0/0	0/0	0/0/0/1	0/0/1/1	0/0/0/0	0/0/0/1	0/0/0/0	0/1/1/1
	ACC1	YNR016C	chrXIV	c.2758G>A	p.Ala920Thr	N	0/0/0/0	0/0/0/0	0/0/0/0	0/0	0/0/0/1	0/0/0/0	0/0/0/0	0/0/0/0	0/0/0/0	0/0/0/0
	ACC1	YNR016C	chrXIV	c.1903G>A	p.Ala635Thr	N	0/0/0/0	1/1/1/1	0/1/1/1	0/0	0/0/0/0	0/0/0/0	0/0/0/0	0/0/0/0	0/0/0/0	0/0/0/0
	ACC1	YNR016C	chrXIV	c.1859C>T	p.Pro620Leu	N	0/1/1/1	0/0/0/0	0/0/0/1	0/0	0/0/0/0	0/0/0/0	0/0/0/0	0/0/0/0	0/1/1/1	0/0/0/0
	ACC1	YNR016C	chrXIV	c.637G>A	p.Val213Met	N	0/1/1/1	0/0/0/0	0/0/0/1	0/0	0/0/0/0	0/0/0/0	0/0/0/0	0/0/0/0	0/0/0/0	0/0/0/0
	ACC1	YNR016C	chrXIV	c.509T>C	p.Val170Ala	N	0/0/0/0	0/0/0/0	0/0/0/0	0/0	0/0/0/1	0/0/0/1	0/0/0/0	0/0/0/1	0/0/0/0	0/1/1/1
	ACC1	YNR016C	chrXIV	c.403G>A	p.Val135Ile	N	0/1/1/1	0/0/0/0	0/0/0/1	0/0	0/0/0/0	0/0/0/0	0/0/0/0	0/0/0/0	0/0/0/0	0/0/0/0
	FAS1	YKL182W	chrXI	c.62T>C	p.Leu21Pro	N	0/0/0/0	0/0/0/0	0/0/0/0	0/0	0/0/1/1	0/0/0/0	0/0/0/1	0/0/0/1	0/0/0/0	0/0/0/0
	FAS1	YKL182W	chrXI	c.293G>A	p.Gly98Asp	N	0/0/0/0	0/0/0/0	0/0/0/0	0/0	0/0/0/0	0/0/0/0	0/0/0/0	0/0/0/1	0/0/0/0	0/0/0/0
	FAS1	YKL182W	chrXI	c.1792A>T	p.Thr598Ser	N	0/0/0/0	0/0/0/0	0/0/0/0	0/1	0/0/0/0	0/0/0/0	0/0/0/0	0/0/0/0	0/0/0/0	0/0/0/0
	FAS1	YKL182W	chrXI	c.1858G>T	p.Ala620Ser	N	0/0/0/1	0/0/0/0	0/0/0/0	0/0	1/1/1/1	1/1/1/1	0/1/1/1	0/0/0/1	0/0/1/1	1/1/1/1
	FAS1	YKL182W	chrXI	c.2636A>T	p.Lys879Met	N	0/0/0/0	0/0/0/0	0/0/0/0	0/0	0/0/1/1	0/0/1/1	0/0/0/1	0/0/0/0	0/0/0/0	0/0/0/0
	FAS1	YKL182W	chrXI	c.2935G>A	p.Ala979Thr	N	0/0/0/0	0/0/0/0	0/0/0/0	0/0	0/0/0/0	0/0/0/0	0/0/0/0	0/0/0/0	0/0/0/1	0/0/0/0
	FAS1	YKL182W	chrXI	c.3014G>A	p.Ser1005Asn	N	0/0/0/0	0/0/0/0	0/0/0/0	0/0	0/0/1/1	0/0/1/1	0/0/0/1	0/0/0/0	0/0/0/0	0/0/0/0
	FAS1	YKL182W	chrXI	c.3648G>T	p.Glu1216Asp	Y	0/0/0/0	0/0/0/0	0/0/0/0	0/0	0/0/0/0	1/1/2/2	0/1/2/2	0/0/1/2	0/0/0/0	0/0/0/0
	FAS1	YKL182W	chrXI	c.3648G>T	p.Glu1216Asp	Y	0/0/0/1	0/0/0/0	0/0/0/0	1/1	1/1/1/1	0/0/0/0	0/0/0/0	0/0/0/0	0/0/1/1	1/1/1/1
	FAS1	YKL182W	chrXI	c.4666G>A	p.Val1556Ile	N	0/0/0/0	0/0/0/0	0/0/0/0	0/0	0/0/0/0	0/0/0/0	0/0/0/0	0/0/0/1	0/0/0/1	0/0/0/0
	FAS1	YKL182W	chrXI	c.5144T>C	p.Val1715Ala	N	0/0/0/0	1/1/1/1	1/1/1/1	0/0	0/0/0/0	0/0/0/0	0/0/0/0	0/0/0/0	0/0/0/1	0/0/0/0
	FAS2	YPL231W	chrXVI	c.97G>A	p.Asp33Asn	N	0/0/0/0	0/0/0/0	0/0/0/0	0/0	0/0/0/0	0/0/0/0	0/0/0/0	0/0/0/0	0/0/1/1	0/0/0/0
	FAS2	YPL231W	chrXVI	c.169G>A	p.Ala57Thr	Y	0/0/0/0	0/0/0/0	0/0/0/0	1/1	0/0/0/0	0/0/0/0	0/0/0/0	0/0/0/0	0/0/0/0	0/0/0/0
	FAS2	YPL231W	chrXVI	c.379_402delCCCGTCGCGGCAGCAGCCCCAGCT	p.Pro127_Ala134 (inframe del)	N	0/0/0/0	0/0/0/0	0/0/0/0	0/0	0/0/0/1	0/0/0/0	0/0/0/0	0/0/0/0	0/0/0/0	0/0/0/0
	FAS2	YPL231W	chrXVI	c.421G>A	p.Ala141Thr	N	0/0/0/0	0/1/1/1	0/1/1/1	0/0	0/0/0/1	0/0/0/1	0/1/1/1	0/0/0/0	0/1/1/1	0/0/1/1
	FAS2	YPL231W	chrXVI	c.433G>A	p.Val145Ile	N	0/0/0/0	0/0/0/1	0/0/0/1	0/0	0/0/0/1	0/0/0/1	0/1/1/1	0/0/0/0	0/0/0/1	0/0/1/1
	FAS2	YPL231W	chrXVI	c.601C>T	p.Pro201Ser	N	1/1/1/1	0/0/0/0	0/0/0/0	0/0	0/0/0/0	0/0/0/0	0/0/0/0	0/0/0/0	0/0/0/0	0/0/0/0
	FAS2	YPL231W	chrXVI	c.863A>G	p.Asp288Gly	N	1/1/1/1	0/0/0/0	0/0/0/0	0/0	0/0/0/0	0/0/0/0	0/0/0/0	0/0/0/0	0/0/0/0	0/0/0/0
	FAS2	YPL231W	chrXVI	c.907T>G	p.Ser303Ala	N	0/0/0/0	0/0/1/1	0/0/1/1	0/0	0/0/0/0	0/0/0/0	0/0/0/0	0/0/0/0	0/0/1/1	0/0/0/0
	FAS2	YPL231W	chrXVI	c.941C>T	p.Ala314Val	N	0/0/0/0	0/0/1/1	0/0/1/1	0/0	0/0/0/0	0/0/0/0	0/0/0/0	0/0/0/0	0/0/0/0	0/0/0/0
	FAS2	YPL231W	chrXVI	c.1336G>A	p.Ala446Thr	N	0/0/0/0	0/0/0/0	0/0/0/0	0/0	0/0/1/1	0/0/1/1	0/0/0/1	0/0/0/0	0/0/0/1	0/0/0/0
	FAS2	YPL231W	chrXVI	c.1694G>A	p.Ser565Asn	Y	1/1/1/1	1/1/1/1	1/1/1/1	1/1	0/0/1/1	0/0/1/1	0/1/1/1	1/1/1/1	0/1/1/1	1/1/1/1
	FAS2	YPL231W	chrXVI	c.1837G>A	p.Val613Ile	N	0/0/0/0	0/0/0/1	0/0/0/1	0/0	0/0/0/1	0/0/0/1	0/1/1/1	0/0/0/0	0/1/1/1	1/1/1/1
	FAS2	YPL231W	chrXVI	c.2389A>G	p.Thr797Ala	N	0/0/0/0	0/0/0/0	0/0/0/0	0/0	0/0/0/0	0/0/0/0	0/0/0/0	0/0/0/0	0/0/1/1	0/0/1/1
	FAS2	YPL231W	chrXVI	c.2404A>G	p.Met802Val	N	0/0/0/0	0/0/0/0	0/0/0/0	0/0	0/0/0/1	0/0/0/1	0/0/0/0	1/1/1/1	0/0/0/0	0/0/0/0
	FAS2	YPL231W	chrXVI	c.2495C>T	p.Thr832Ile	Y	0/0/0/0	0/0/0/1	0/0/0/0	0/0	0/0/0/0	0/0/0/0	0/0/0/0	0/0/0/0	0/0/0/0	0/0/0/0
	FAS2	YPL231W	chrXVI	c.2602A>C	p.Ile868Leu	N	0/0/0/0	0/0/1/1	0/0/1/1	0/0	0/0/0/0	0/0/0/0	0/0/0/0	0/0/0/0	0/0/0/0	0/0/0/0
	FAS2	YPL231W	chrXVI	c.3406G>A	p.Ala1136Thr	N	0/0/0/0	0/0/0/0	0/0/0/0	1/1	0/0/0/0	0/0/0/0	0/0/0/0	0/0/0/0	0/0/0/0	0/0/0/0
	FAS2	YPL231W	chrXVI	c.3488A>G	p.Tyr1163Cys	N	0/0/0/0	0/0/0/0	0/0/0/0	0/0	0/0/0/1	0/0/0/0	0/0/0/1	0/0/0/0	0/0/1/1	0/0/0/0
	FAS2	YPL231W	chrXVI	c.3572C>G	p.Thr1191Ser	N	0/0/0/0	0/0/0/1	0/0/0/1	0/0	0/0/0/0	0/0/0/0	0/0/0/0	0/0/0/0	0/0/0/0	0/0/1/1
	FAS2	YPL231W	chrXVI	c.4483A>G	p.Asn1495Asp	N	0/0/0/0	0/0/1/1	0/0/1/1	0/0	0/0/0/1	0/0/0/1	0/0/1/1	1/1/1/1	0/0/0/1	1/1/1/1
	FAS2	YPL231W	chrXVI	c.4870G>A	p.Val1624Ile	N	0/0/0/0	0/0/0/0	0/0/0/0	1/1	0/0/0/0	0/0/0/0	0/0/0/0	0/0/0/0	0/0/1/1	0/0/0/0
	FAS2	YPL231W	chrXVI	c.5359A>T	p.Ile1787Phe	N	0/0/0/0	0/0/1/1	0/0/1/1	0/0	0/0/0/0	0/0/0/0	0/0/0/0	0/0/0/0	0/0/0/0	0/0/0/0
	FAS2	YPL231W	chrXVI	c.5399G>A	p.Ser1800Asn	Y	0/0/0/0	0/0/1/1	0/0/1/1	1/1	0/0/1/1	0/0/1/1	0/0/1/1	1/1/1/1	1/1/1/1	1/1/1/1
	FAA1	YOR317W	chrXV	c.80G>A	p.Arg27His	N	0/0/0/0	0/0/0/0	0/0/0/0	0/0	0/0/0/0	0/0/0/0	0/0/0/0	0/0/0/0	0/0/1/1	0/0/1/1
	FAA1	YOR317W	chrXV	c.232G>A	p.Val78Ile	N	0/0/0/0	0/0/0/0	0/0/0/0	0/0	0/0/0/0	0/0/0/0	0/0/0/0	0/0/0/0	0/1/1/1	0/0/1/1
	FAA1	YOR317W	chrXV	c.587A>G	p.Asp196Gly	N	0/0/0/0	0/0/0/0	0/0/0/0	1/1	0/0/0/0	0/0/0/0	0/0/0/0	0/0/0/0	0/0/0/0	0/0/0/0
	FAA1	YOR317W	chrXV	c.680G>A	p.Arg227Lys	Y	0/0/0/0	0/0/0/0	0/0/0/0	1/1	0/0/0/0	0/0/0/0	0/0/0/0	0/0/0/0	0/1/1/1	0/0/1/1
	FAA1	YOR317W	chrXV	c.790C>T	p.Leu264Phe	N	0/0/0/0	0/0/0/0	0/0/0/0	0/0	0/0/0/0	0/0/0/0	0/0/0/0	0/0/0/0	0/0/0/1	0/0/0/0
	FAA1	YOR317W	chrXV	c.892G>A	p.Val298Ile	N	0/0/0/0	0/0/0/0	0/0/0/0	0/0	0/0/0/0	0/0/0/0	0/0/0/0	0/0/0/0	0/1/1/1	0/0/1/1
	FAA1	YOR317W	chrXV	c.1340A>C	p.Asn447Thr	N	0/0/0/0	0/1/1/1	0/0/1/1	0/0	0/0/0/0	0/0/0/0	0/0/0/0	0/0/0/0	0/0/0/0	0/0/0/0
	FAA1	YOR317W	chrXV	c.1487G>A	p.Gly496Asp	Y	1/1/1/1	0/0/0/1	0/0/1/1	0/0	1/1/1/1	1/1/1/1	1/1/1/1	1/1/1/1	0/0/0/1	0/0/1/1
	PDR12	YPL058C	chrXVI	c.4517A>G	p.Asn1506Ser	Y	1/1/1/1	1/1/1/1	1/1/1/1	1/1	1/1/1/1	1/1/1/1	1/1/1/1	1/1/1/1	1/1/1/1	1/1/1/1
	PDR12	YPL058C	chrXVI	c.4393G>A	p.Val1465Ile	Y	1/1/1/1	1/1/1/1	1/1/1/1	1/1	1/1/1/1	1/1/1/1	1/1/1/1	1/1/1/1	1/1/1/1	1/1/1/1
	PDR12	YPL058C	chrXVI	c.4142C>T	p.Pro1381Leu	N	0/0/0/0	0/0/0/0	0/0/0/0	0/0	0/0/0/1	0/0/0/0	0/0/0/0	0/0/0/0	0/0/0/1	0/0/0/0
	PDR12	YPL058C	chrXVI	c.3622A>G	p.Ile1208Val	Y	1/1/1/1	1/1/1/1	1/1/1/1	1/1	0/0/0/0	0/0/0/1	0/0/1/1	0/0/1/1	0/0/0/1	0/0/0/1
	PDR12	YPL058C	chrXVI	c.3562G>A	p.Ala1188Thr	Y	0/0/1/1	0/0/0/1	0/0/0/1	0/0	0/0/0/0	0/0/0/1	0/0/0/1	0/0/0/0	0/0/0/1	0/0/0/1
	PDR12	YPL058C	chrXVI	c.3460G>T	p.Ala1154Ser	N	0/0/0/0	0/0/0/0	0/0/0/0	0/0	0/0/0/1	0/0/0/0	0/0/0/0	0/0/0/0	0/0/0/1	0/0/0/1
	PDR12	YPL058C	chrXVI	c.3364C>A	p.Pro1122Thr	N	0/0/1/1	0/0/0/1	0/0/0/1	0/0	0/0/0/0	0/0/0/0	0/0/0/1	0/0/0/0	0/0/0/1	0/0/0/0
	PDR12	YPL058C	chrXVI	c.2693G>T	p.Gly898Val	N	0/0/0/0	0/0/0/0	0/0/0/0	0/0	0/0/0/0	0/0/0/0	0/0/0/0	0/0/0/0	0/0/0/1	0/0/0/0
	PDR12	YPL058C	chrXVI	c.2623G>A	p.Ala875Thr	N	0/0/0/0	0/0/0/0	0/0/0/0	1/1	0/0/0/0	0/0/0/0	0/0/0/0	0/0/0/0	0/0/0/0	0/0/0/0
	PDR12	YPL058C	chrXVI	c.2353T>G	p.Tyr785Asp	N	0/0/0/0	0/0/0/0	0/0/0/0	0/0	0/0/0/0	0/0/0/0	0/0/0/0	0/0/0/0	0/0/0/0	0/0/0/1
	PDR12	YPL058C	chrXVI	c.2026C>A	p.Pro676Thr	N	0/0/0/1	0/0/0/0	0/0/0/0	0/0	0/0/0/0	0/0/0/0	0/0/0/0	0/0/0/0	0/0/0/0	0/0/0/0
	PDR12	YPL058C	chrXVI	c.1819A>G	p.Ile607Val	Y	1/1/1/1	1/1/1/1	1/1/1/1	1/1	0/0/0/0	0/0/0/0	0/0/1/1	0/0/1/1	0/0/0/1	0/0/0/0
	PDR12	YPL058C	chrXVI	c.1339C>G	p.Leu447Val	N	0/0/0/0	0/0/0/1	0/0/0/1	0/0	0/0/0/0	0/0/0/0	0/0/0/0	0/0/0/0	0/0/0/0	0/0/0/1
	PDR12	YPL058C	chrXVI	c.1332T>A	p.Tyr444* (stop gained)	N	0/0/0/0	0/0/0/1	0/0/0/1	0/0	0/0/0/0	0/0/0/0	0/0/0/0	0/0/0/0	0/0/0/0	0/0/0/0
	PDR12	YPL058C	chrXVI	c.1275T>A	p.Asp425Glu	N	0/0/0/0	0/0/0/1	0/0/0/1	0/0	0/0/0/0	0/0/0/0	0/0/0/0	0/0/0/0	0/0/0/0	0/0/0/0
	PDR12	YPL058C	chrXVI	c.218A>G	p.His73Arg	Y	1/1/1/1	0/1/1/1	0/1/1/1	1/1	1/1/1/1	1/1/1/1	1/1/1/1	1/1/1/1	1/1/1/1	1/1/1/1
	PDR12	YPL058C	chrXVI	c.14A>G	p.Asp5Gly	N	0/0/0/0	0/0/0/1	0/0/0/1	0/0	0/0/0/0	0/0/0/0	0/0/0/0	0/0/0/0	0/0/0/0	0/0/0/0
	TPO1	YLL028W	chrXII	c.23C>A	p.Ser8Tyr	N	0/0/0/1	0/0/0/0	0/0/0/0	0/0	0/0/0/0	0/0/0/0	0/0/0/0	0/0/0/0	0/0/0/0	0/0/0/0
	TPO1	YLL028W	chrXII	c.43_46delCTGCinsTTGT	p.Pro16Ser	Y	0/0/0/0	0/0/0/0	0/0/0/0	0/0	0/0/0/1	0/0/0/0	0/0/0/0	0/0/0/0	0/0/0/0	0/0/0/0
	TPO1	YLL028W	chrXII	c.80T>C	p.Met27Thr	Y	1/1/1/1	0/0/0/0	0/0/0/0	0/1	1/1/1/1	1/1/1/1	1/1/1/1	1/1/1/1	1/1/1/1	1/1/1/1
	TPO1	YLL028W	chrXII	c.350C>T	p.Ser117Leu	N	1/1/1/1	0/0/0/0	0/0/0/0	0/0	0/0/1/1	0/1/1/1	0/0/1/1	0/0/0/1	0/0/1/1	0/1/1/1
	TPO1	YLL028W	chrXII	c.467C>G	p.Ser156Cys	Y	1/1/1/1	1/1/1/1	1/1/1/1	0/0	1/1/1/1	1/1/1/1	1/1/1/1	1/1/1/1	1/1/1/1	1/1/1/1
	TPO1	YLL028W	chrXII	c.478G>A	p.Ala160Thr	Y	0/0/0/0	0/0/0/0	0/0/0/0	0/1	0/0/1/1	0/0/1/1	0/0/1/1	1/1/1/1	0/0/0/1	0/0/0/1
	TPO1	YLL028W	chrXII	c.802G>C	p.Val268Leu	N	0/0/0/0	1/1/1/1	1/1/1/1	0/0	0/0/0/0	0/0/0/0	0/0/0/0	0/0/0/0	0/0/0/0	0/0/0/0
	TPO1	YLL028W	chrXII	c.829T>G	p.Ser277Ala	Y	0/0/0/0	0/0/0/0	0/0/0/0	0/1	0/0/0/0	0/0/0/0	0/0/0/0	0/0/0/0	0/0/0/0	0/0/0/0
	TPO1	YLL028W	chrXII	c.961T>C	p.Phe321Leu	N	0/0/0/0	0/0/0/0	0/0/0/0	0/0	0/0/0/0	0/0/0/0	0/0/0/0	0/0/0/0	0/0/0/0	0/0/1/1
	TPO1	YLL028W	chrXII	c.1091A>G	p.Lys364Arg	N	0/0/0/0	0/0/0/0	0/0/0/0	0/0	0/0/0/0	0/0/0/0	0/0/0/1	0/0/0/0	0/0/0/0	0/0/0/0
	TPO1	YLL028W	chrXII	c.1633G>A	p.Gly545Ser	N	0/0/0/0	0/0/0/0	0/0/0/0	0/0	0/0/1/1	0/0/0/1	0/0/0/1	0/0/1/1	0/0/0/0	0/0/0/0
	EEB1	YPL095C	chrXVI	c.1307G>A	p.Ser436Asn	Y	1/1/1/1	1/1/1/1	1/1/1/1	1/1	1/1/1/1	1/1/1/1	1/1/1/1	1/1/1/1	1/1/1/1	1/1/1/1
	EEB1	YPL095C	chrXVI	c.1000A>G	p.Lys334Glu	N	0/0/0/0	0/0/0/0	0/0/0/0	0/0	0/0/0/0	0/0/0/0	0/0/0/0	0/0/0/0	0/0/0/0	0/0/1/1
	EEB1	YPL095C	chrXVI	c.887A>T	p.Asn296Ile	N	0/0/0/1	0/0/0/0	0/0/0/0	0/0	0/0/0/0	0/0/0/0	0/0/0/0	0/0/0/0	0/0/0/0	0/0/0/0
	EEB1	YPL095C	chrXVI	c.793G>A	p.Gly265Arg	N	0/0/0/0	0/0/0/0	0/0/0/0	0/0	0/0/0/0	0/0/0/0	0/0/0/0	0/0/0/0	0/0/1/1	0/0/0/1
	EEB1	YPL095C	chrXVI	c.763G>A	p.Ala255Thr	N	0/0/0/0	0/0/0/0	0/0/0/0	0/0	0/0/0/1	0/0/0/1	0/0/0/0	0/0/0/0	0/0/0/0	0/0/0/0
	EEB1	YPL095C	chrXVI	c.742G>A	p.Val248Ile	N	0/0/0/0	0/0/0/0	0/0/0/0	0/0	0/0/0/1	0/0/0/1	0/0/0/1	0/0/0/1	0/0/0/0	0/0/0/0
	EEB1	YPL095C	chrXVI	c.712G>A	p.Ala238Thr	N	0/0/0/0	0/0/1/1	0/0/1/1	0/0	0/0/0/0	0/0/0/0	0/0/0/0	0/0/0/0	0/0/0/0	0/0/0/0
	EEB1	YPL095C	chrXVI	c.592G>C	p.Gly198Arg	N	0/0/0/0	0/0/0/0	0/0/0/0	0/0	0/0/0/0	0/0/0/0	0/0/0/0	0/0/0/0	0/0/1/1	0/0/0/0
	EEB1	YPL095C	chrXVI	c.583G>C	p.Val195Leu	N	0/0/0/0	0/0/0/0	0/0/0/0	1/1	0/0/0/0	0/0/0/0	0/0/0/0	0/0/0/0	0/0/0/0	0/0/0/0
	EEB1	YPL095C	chrXVI	c.275G>A	p.Arg92Lys	N	0/0/0/0	0/0/0/1	0/0/0/1	0/0	0/0/0/0	0/0/0/0	0/0/0/0	0/0/0/0	0/0/0/0	0/0/0/0
	EEB1	YPL095C	chrXVI	c.235G>A	p.Ala79Thr	N	0/0/0/0	0/0/0/0	0/0/0/0	0/0	0/0/0/1	0/0/0/1	0/0/0/1	0/0/0/1	0/0/0/0	0/0/0/0
	EEB1	YPL095C	chrXVI	c.175G>A	p.Ala59Thr	N	0/0/0/0	0/0/0/0	0/0/0/0	0/0	0/0/0/0	0/0/0/0	0/0/0/0	0/0/0/0	0/0/0/0	0/0/0/1
	EEB1	YPL095C	chrXVI	c.92A>G	p.Lys31Arg	Y	1/1/1/1	0/1/1/1	0/1/1/1	1/1	0/1/1/1	0/1/1/1	0/1/1/1	0/0/0/1	1/1/1/1	1/1/1/1
	EEB1	YPL095C	chrXVI	c.10T>A	p.Ser4Thr	N	0/0/0/1	0/0/0/0	0/0/0/0	0/0	0/0/0/0	0/0/0/0	0/0/0/0	0/0/0/0	0/0/0/0	0/0/0/0
	EHT1	YBR177C	chrII	c.1151G>A	p.Arg384Gln	Y	1/1/1/1	0/0/0/1	0/0/0/0	0/1	0/0/0/1	0/0/0/0	0/0/0/0	0/0/1/1	1/1/1/1	0/1/1/1
	EHT1	YBR177C	chrII	c.965C>T	p.Pro322Leu	N	0/0/0/0	0/0/1/1	0/0/0/1	0/0	0/0/0/0	0/0/0/0	0/0/0/0	0/0/0/0	0/0/0/0	0/0/0/0
	EHT1	YBR177C	chrII	c.575G>A	p.Arg192His	N	0/0/0/0	0/0/0/0	0/0/0/0	0/1	0/0/0/0	0/0/0/0	0/0/0/0	0/0/0/0	0/0/0/0	0/0/0/0
	EHT1	YBR177C	chrII	c.473A>C	p.Glu158Ala	N	0/0/0/0	0/0/0/0	0/0/0/0	0/0	0/0/0/0	0/0/0/0	0/1/1/1	1/1/1/1	0/0/0/0	0/1/1/1
	EHT1	YBR177C	chrII	c.394A>G	p.Lys132Glu	Y	1/1/1/1	1/1/1/1	1/1/1/1	1/1	1/1/1/1	1/1/1/1	1/1/1/1	1/1/1/1	1/1/1/1	1/1/1/1
	EHT1	YBR177C	chrII	c.355G>T	p.Asp119Tyr	N	0/0/0/0	0/0/0/0	0/0/0/0	0/0	0/0/0/1	0/0/0/0	0/0/0/0	0/0/0/0	1/1/1/1	0/0/0/0
	EHT1	YBR177C	chrII	c.349G>A	p.Glu117Lys	Y	1/1/1/1	0/1/1/1	0/0/1/1	1/1	1/1/1/1	0/0/1/1	0/1/1/1	0/0/1/1	1/1/1/1	0/0/0/0
	EHT1	YBR177C	chrII	c.286A>G	p.Lys96Glu	N	1/1/1/1	0/0/0/0	0/0/0/0	0/0	0/0/0/0	0/0/0/0	0/0/0/0	0/0/0/0	0/0/0/0	0/0/0/0
	PLB2	YMR006C	chrXIII	c.1903T>C	p.Ser635Pro	N	1/1/1/1	0/0/0/1	0/0/0/1	0/0	0/0/0/0	0/0/0/0	0/0/0/0	0/0/0/0	0/0/0/0	0/0/0/0
	PLB2	YMR006C	chrXIII	c.1828A>G	p.Ile610Val	N	0/0/0/0	0/0/0/0	0/0/0/0	0/0	0/0/1/1	0/0/0/1	0/0/0/0	0/0/0/1	0/0/1/1	1/1/1/1
	PLB2	YMR006C	chrXIII	c.1306A>G	p.Asn436Asp	Y	0/0/0/0	0/0/1/1	0/0/1/1	0/1	0/0/0/0	0/0/0/1	0/0/0/1	0/0/1/1	0/0/0/1	0/0/1/1
	PLB2	YMR006C	chrXIII	c.1159G>A	p.Val387Ile	N	0/0/0/0	0/0/0/0	0/0/0/0	0/0	0/0/0/1	0/0/0/1	0/0/0/1	0/0/0/0	0/0/0/0	0/0/0/0
	PLB2	YMR006C	chrXIII	c.1132G>C	p.Ala378Pro	Y	1/1/1/1	1/1/1/1	1/1/1/1	1/1	1/1/1/1	1/1/1/1	1/1/1/1	1/1/1/1	1/1/1/1	1/1/1/1
	PLB2	YMR006C	chrXIII	c.1024T>G	p.Phe342Val	N	0/0/0/0	0/0/0/0	0/0/0/0	0/1	0/0/0/0	0/0/0/1	0/0/0/0	0/0/0/0	0/0/1/1	0/0/1/1
	PLB2	YMR006C	chrXIII	c.748G>A	p.Asp250Asn	N	0/0/0/0	0/0/0/0	0/0/0/0	0/0	0/1/1/1	0/0/0/1	0/0/0/1	0/0/0/0	0/0/0/0	0/0/0/0
	PLB2	YMR006C	chrXIII	c.224G>A	p.Ser75Asn	N	0/0/0/0	0/0/1/1	0/0/0/0	0/0	0/0/0/0	0/0/0/0	0/0/0/0	0/0/0/0	0/0/0/0	0/0/0/0
Higher alcohols and acetate ester synthesis genes
	ATF1	YOR377W	chrXV	c.548A>G	p.Lys183Arg	N	0/0/0/0	0/0/0/0	0/0/0/0	0/0	0/0/0/1	0/0/0/0	0/0/0/1	0/0/0/1	0/0/0/0	0/0/0/0
	ATF1	YOR377W	chrXV	c.642A>C	p.Lys214Asn	N	0/0/0/0	0/0/0/0	0/0/0/0	0/0	0/0/0/1	1/1/1/1	0/0/0/1	0/0/0/0	1/1/1/1	0/1/1/1
	ATF1	YOR377W	chrXV	c.675G>T	p.Lys225Asn	N	0/0/0/0	0/0/0/0	0/0/0/0	0/0	0/0/0/1	0/0/0/0	0/0/0/1	0/0/0/1	0/0/0/0	0/0/0/0
	ATF1	YOR377W	chrXV	c.1577A>G	p.Ter526Trpext*? (stop lost)	N	0/0/0/0	0/0/0/0	0/0/0/0	0/0	0/0/0/0	1/1/1/1	0/0/0/0	0/0/1/1	0/0/0/0	0/0/0/0
	ATF2	YGR177C	chrVII	c.1303G>C	p.Glu435Gln	Y	1/1/1/1	1/1/1/1	1/1/1/1	1/1	1/1/1/1	1/1/1/1	1/1/1/1	1/1/1/1	1/1/1/1	1/1/1/1
	ATF2	YGR177C	chrVII	c.1275delG	p.Val427fs (frame shift)	N	0/0/0/0	0/0/0/0	0/0/0/0	0/0	0/0/0/1	0/0/0/0	0/0/0/0	0/0/0/0	0/0/0/0	0/1/1/1
	ATF2	YGR177C	chrVII	c.1187G>T	p.Gly396Val	N	0/0/0/0	0/0/0/0	0/0/0/0	0/0	0/0/0/1	0/0/0/0	0/0/0/0	0/0/0/0	0/0/0/1	0/0/0/0
	ATF2	YGR177C	chrVII	c.913C>G	p.Gln305Glu	Y	0/0/1/1	1/1/1/1	1/1/1/1	0/0	0/0/1/1	0/0/0/0	0/0/0/0	0/0/0/0	0/0/0/1	0/1/1/1
	ATF2	YGR177C	chrVII	c.866G>C	p.Ser289Thr	Y	0/0/1/1	1/1/1/1	1/1/1/1	0/0	0/0/1/1	0/0/0/0	0/0/0/0	0/0/0/0	0/0/0/1	0/1/1/1
	ATF2	YGR177C	chrVII	c.466C>G	p.Leu156Val	Y	1/1/1/1	1/1/1/1	1/1/1/1	0/0	0/0/1/1	0/0/0/0	0/0/0/1	0/0/0/1	0/1/1/1	1/1/1/1
	ATF2	YGR177C	chrVII	c.190G>C	p.Val64Leu	Y	1/1/1/1	1/1/1/1	1/1/1/1	0/0	0/0/1/1	0/0/0/0	0/0/0/1	0/0/0/1	0/1/1/1	1/1/1/1
	BAT2	YJR148W	chrX	c.122C>T	p.Ala41Val	Y	1/1/1/1	0/1/1/1	0/1/1/1	1/1	0/1/1/1	1/1/1/1	1/1/1/1	1/1/1/1	1/1/1/1	1/1/1/1
	BAT2	YJR148W	chrX	c.392G>A	p.Cys131Tyr	Y	1/1/1/1	1/1/1/1	1/1/1/1	1/1	1/1/1/1	1/1/1/1	1/1/1/1	1/1/1/1	1/1/1/1	1/1/1/1
	BAT2	YJR148W	chrX	c.748A>G	p.Ser250Gly	N	0/0/0/0	0/0/0/0	0/0/0/0	0/0	0/0/1/1	1/1/1/1	1/1/1/1	0/1/1/1	1/1/1/1	0/1/1/1
	BAT2	YJR148W	chrX	c.826T>A	p.Leu276Ile	N	0/0/0/0	0/0/0/0	0/0/0/0	0/1	0/0/0/0	0/0/0/0	0/0/0/0	0/0/0/0	0/0/0/0	0/0/0/0
	BAT2	YJR148W	chrX	c.865A>T	p.Thr289Ser	Y	0/0/0/0	0/0/0/0	0/0/1/1	0/0	1/1/1/1	1/1/1/1	1/1/1/1	1/1/1/1	1/1/1/1	0/0/0/1
	IAH1	YOR126C	chrXV	c.489A>T	p.Lys163Asn	Y	0/0/0/0	0/0/0/0	0/0/0/0	0/0	0/0/0/0	0/0/0/0	0/0/0/0	0/0/0/0	1/2/2/2	1/2/2/2
	IAH1	YOR126C	chrXV	c.489A>T	p.Lys163Asn	Y	1/1/1/1	1/1/1/1	1/1/1/1	1/1	1/1/1/1	0/1/1/1	0/0/1/1	1/1/1/1	0/0/0/0	0/0/0/0
	IAH1	YOR126C	chrXV	c.412G>A	p.Ala138Thr	N	0/0/0/0	0/0/0/0	0/0/0/0	0/0	0/0/0/1	0/0/0/1	0/0/0/1	0/0/0/0	0/0/1/1	0/0/0/0
	IAH1	YOR126C	chrXV	c.287C>A	p.Pro96His	N	0/0/0/0	0/0/0/0	0/0/0/0	0/0	0/0/0/1	0/0/0/1	0/0/0/1	0/0/0/0	0/0/1/1	0/0/0/0
	IAH1	YOR126C	chrXV	c.143A>G	p.Gln48Arg	N	0/0/0/0	0/0/0/0	0/0/0/0	0/0	0/0/0/0	0/0/1/1	0/0/0/0	0/0/0/0	0/0/0/0	0/0/0/0
	IAH1	YOR126C	chrXV	c.68T>C	p.Ile23Thr	Y	1/1/1/1	1/1/1/1	1/1/1/1	1/1	1/1/1/1	1/1/1/1	1/1/1/1	1/1/1/1	1/1/1/1	1/1/1/1
	ADH1	YOL086C	chrXV	c.1012A>G	p.Ile338Val	N	0/0/0/0	0/0/0/0	0/0/0/0	0/1	0/0/0/1	0/0/0/1	0/0/0/1	0/0/1/1	0/1/1/1	0/1/1/1
	ADH1	YOL086C	chrXV	c.940G>A	p.Val314Ile	Y	0/0/0/1	0/0/0/1	0/0/0/1	1/1	0/0/0/0	0/0/0/1	0/0/0/0	0/0/0/1	0/1/1/1	0/1/1/1
	ADH1	YOL086C	chrXV	c.453_456delCATCinsAGTT	p.Ile152Val	Y	1/1/1/1	1/1/1/1	1/1/1/1	1/1	1/1/1/1	1/1/1/1	1/1/1/1	1/1/1/1	1/1/1/1	1/1/1/1
	ADH1	YOL086C	chrXV	c.441_442delCCinsTG	p.Gln148Glu	Y	1/1/1/1	1/1/1/1	1/1/1/1	1/1	1/1/1/1	1/1/1/1	1/1/1/1	1/1/1/1	1/1/1/1	1/1/1/1
	ADH1	YOL086C	chrXV	c.382C>G	p.Gln128Glu	Y	1/1/1/1	0/0/1/1	0/0/1/1	1/1	0/0/1/1	0/1/1/1	0/1/1/1	0/0/0/1	0/0/1/1	0/0/0/1
	ADH1	YOL086C	chrXV	c.175_176delGTinsAC	p.Val59Thr	N	1/1/1/1	1/1/1/1	1/1/1/1	1/1	1/1/1/1	1/1/1/1	1/1/1/1	1/1/1/1	1/1/1/1	1/1/1/1
	ADH2	YMR303C	chrXIII	c.916T>A	p.Leu306Ile	N	0/0/0/0	0/0/0/0	0/0/0/0	0/0	0/0/0/0	0/0/0/0	0/0/0/0	0/0/0/0	0/0/0/0	0/0/1/1
	ADH2	YMR303C	chrXIII	c.727A>G	p.Ile243Val	N	0/0/0/0	0/0/0/0	0/0/0/0	0/0	0/0/1/1	0/0/1/1	0/0/1/1	0/0/1/1	0/0/1/1	0/0/1/1
	ADH2	YMR303C	chrXIII	c.521C>T	p.Ala174Val	Y	1/1/1/1	1/1/1/1	1/1/1/1	1/1	0/0/0/0	0/0/0/0	0/0/0/0	0/0/0/0	1/1/1/1	1/1/1/1
	ADH2	YMR303C	chrXIII	c.450_456delGCCAATCinsCCCAGTT	p.Ile152Val	Y	0/0/0/0	1/1/1/1	1/1/1/1	0/0	1/1/1/1	1/1/1/1	1/1/1/1	1/1/1/1	0/1/1/1	0/1/1/1
	ADH2	YMR303C	chrXIII	c.441_442delTGinsCC	p.Glu148Gln	Y	0/1/1/1	0/0/0/0	0/0/0/0	0/1	0/0/0/0	0/0/0/0	0/0/0/0	0/0/0/0	0/0/0/1	0/0/0/0
	ADH2	YMR303C	chrXIII	c.423_424delTCinsCG	p.Gln142Glu	Y	0/0/0/0	0/0/0/0	0/0/0/0	0/1	0/0/0/0	0/0/0/0	0/0/0/0	0/0/0/0	0/0/0/0	0/0/0/0
	ADH2	YMR303C	chrXIII	c.416_417delACinsGT	p.His139Arg	Y	0/0/0/0	0/0/0/0	0/0/0/0	0/1	0/0/0/0	0/0/0/0	0/0/0/0	0/0/0/0	0/0/0/0	0/0/0/0
	ADH2	YMR303C	chrXIII	c.402_408delTGTTCAAinsGGTGCAT	p.Gln136His	N	0/0/0/0	0/0/0/0	0/0/0/0	0/1	0/0/0/0	0/0/0/0	0/0/0/0	0/0/0/0	0/0/0/0	0/0/0/0
	ADH2	YMR303C	chrXIII	c.382G>C	p.Glu128Gln	Y	0/0/0/0	0/0/0/0	0/0/0/0	0/0	0/0/0/0	0/0/0/0	0/0/0/0	0/0/0/0	0/0/0/0	0/0/0/1
	ADH2	YMR303C	chrXIII	c.242_246delAGGGCinsGGGGT	p.Lys81Arg	N	0/0/0/0	0/0/0/0	0/0/0/1	0/0	0/0/1/1	0/0/1/1	0/0/1/1	0/0/1/1	0/0/1/1	0/1/1/1
	ADH2	YMR303C	chrXIII	c.222_234delCGGCATGGGTGAAinsTGCTATCGGGGAC	p.GlyMetGlyGlu75AlaIleGlyAsp	N	0/0/0/0	0/0/0/0	0/0/0/0	0/0	0/0/1/1	0/0/1/1	0/0/1/1	0/0/1/1	0/0/1/1	0/1/1/1
	ADH4	YGL256W	chrVII	c.86A>G	p.Asn29Ser	Y	0/0/0/0	0/0/0/0	0/0/0/0	1/1	0/0/0/1	0/0/1/1	0/0/0/0	0/0/1/1	0/0/0/0	0/0/0/0
	ADH4	YGL256W	chrVII	c.179A>G	p.Asp60Gly	Y	1/1/1/1	1/1/1/1	1/1/1/1	1/1	1/1/1/1	1/1/1/1	1/1/1/1	1/1/1/1	1/1/1/1	1/1/1/1
	ADH4	YGL256W	chrVII	c.262C>G	p.Gln88Glu	Y	0/0/0/0	0/0/0/0	0/0/0/0	1/1	0/0/0/1	0/0/1/1	0/0/1/1	0/0/1/1	0/1/1/1	1/1/1/1
	ADH4	YGL256W	chrVII	c.929T>G	p.Phe310Cys	Y	0/0/0/0	0/0/0/0	0/0/0/0	1/1	0/1/1/1	1/1/1/1	0/1/1/1	0/0/1/1	0/1/1/1	1/1/1/1
	ADH4	YGL256W	chrVII	c.1017A>C	p.Glu339Asp	Y	0/0/0/0	0/0/0/0	0/0/0/0	1/1	0/1/1/1	1/1/1/1	0/1/1/1	0/0/1/1	0/1/1/1	1/1/1/1
	ADH4	YGL256W	chrVII	c.1044A>C	p.Glu348Asp	Y	0/0/0/0	0/0/0/0	0/0/0/0	1/1	0/1/1/1	1/1/1/1	0/1/1/1	0/0/1/1	0/1/1/1	1/1/1/1
	ADH6	YMR318C	chrXIII	c.1072T>C	p.Phe358Leu	N	0/0/0/0	0/0/0/0	0/0/0/0	0/0	0/0/0/1	0/0/0/0	0/0/0/1	0/0/0/1	0/0/0/0	0/0/0/0
	ADH6	YMR318C	chrXIII	c.995G>T	p.Gly332Val	N	0/0/0/0	0/0/0/1	0/0/0/1	0/0	0/0/0/0	0/0/0/0	0/0/0/0	0/0/0/0	0/0/0/0	0/0/0/0
	ADH6	YMR318C	chrXIII	c.794C>T	p.Ala265Val	N	1/1/1/1	0/1/1/1	0/1/1/1	0/0	0/0/0/0	0/0/0/0	0/0/0/0	0/0/0/0	0/0/0/1	0/0/0/0
	ADH6	YMR318C	chrXIII	c.526G>A	p.Gly176Ser	N	0/0/0/0	0/1/1/1	0/1/1/1	0/0	0/0/0/0	0/0/0/0	0/0/0/0	0/0/0/0	0/0/0/0	0/0/0/0
	ADH6	YMR318C	chrXIII	c.235delC	p.Lys80fs (frame shift)	N	0/0/0/0	0/0/0/0	0/0/0/0	0/0	0/0/0/0	0/0/1/1	0/0/1/1	0/1/1/1	0/1/1/1	0/0/0/0
	ADH6	YMR318C	chrXIII	c.217A>G	p.Lys73Glu	N	0/0/0/0	0/0/0/1	0/0/0/1	0/0	0/0/0/1	0/0/0/1	0/0/0/0	0/0/0/0	0/0/0/0	1/1/1/1
	ADH6	YMR318C	chrXIII	c.59A>C	p.Asn20Thr	N	0/0/0/0	0/1/1/1	0/1/1/1	0/0	0/0/0/0	0/0/0/0	0/0/0/0	0/0/0/0	0/0/0/0	0/0/0/0
	ADH6	YMR318C	chrXIII	c.49G>T	p.Asp17Tyr	N	0/0/0/0	1/1/1/1	1/1/1/1	0/1	0/1/1/1	0/0/1/1	0/0/0/1	0/0/0/0	0/0/0/0	1/1/1/1
	ADH6	YMR318C	chrXIII	c.14A>C	p.Glu5Ala	N	0/0/0/0	0/1/1/1	0/1/1/1	0/0	0/0/0/0	0/0/0/0	0/0/0/0	0/0/0/0	0/0/0/0	0/0/0/0
	ARO1	YDR127W	chrIV	c.140G>A	p.Ser47Asn	N	0/0/0/0	0/0/0/0	0/0/0/0	1/1	0/0/0/0	0/0/0/0	0/0/0/0	0/0/0/0	0/0/0/1	0/0/0/0
	ARO1	YDR127W	chrIV	c.493C>T	p.Pro165Ser	N	0/0/0/0	0/0/0/0	0/0/0/0	0/0	0/0/0/0	0/0/0/0	0/0/0/0	0/0/0/0	0/0/0/1	0/0/0/0
	ARO1	YDR127W	chrIV	c.512A>G	p.Asp171Gly	N	0/0/0/0	0/0/0/1	0/0/0/1	0/0	0/0/0/0	0/0/0/0	0/0/0/0	0/0/0/0	0/0/0/0	0/0/0/0
	ARO1	YDR127W	chrIV	c.1106C>T	p.Ser369Phe	N	0/0/0/0	0/0/0/0	0/0/0/0	0/0	0/0/0/0	0/0/0/0	0/0/0/0	0/0/0/1	0/0/0/0	0/0/0/0
	ARO1	YDR127W	chrIV	c.1549T>C	p.Ser517Pro	Y	1/1/1/1	2/1/1/1	2/1/1/1	1/1	1/1/1/1	1/1/1/1	1/1/1/1	1/1/1/1	1/1/1/1	1/1/1/1
	ARO1	YDR127W	chrIV	c.2125A>T	p.Thr709Ser	N	0/0/0/0	0/0/0/0	0/0/0/0	1/1	0/0/0/0	0/0/0/0	0/0/0/0	0/0/0/0	0/0/0/1	0/0/0/0
	ARO1	YDR127W	chrIV	c.2531A>C	p.Asn844Thr	Y	1/1/1/1	1/1/1/1	1/1/1/1	0/0	1/1/1/1	1/1/1/1	1/1/1/1	0/1/1/1	0/1/1/1	1/1/1/1
	ARO1	YDR127W	chrIV	c.3286A>C	p.Ile1096Leu	N	0/0/0/0	0/0/0/0	0/0/0/0	0/0	0/0/0/1	0/0/1/1	0/0/0/1	0/0/0/1	0/1/1/1	1/1/1/1
	ARO1	YDR127W	chrIV	c.3422T>A	p.Met1141Lys	Y	1/1/1/1	1/1/1/1	1/1/1/1	0/0	1/1/1/1	1/1/1/1	1/1/1/1	0/1/1/1	0/1/1/1	1/1/1/1
	ARO1	YDR127W	chrIV	c.3475T>C	p.Tyr1159His	N	0/0/0/0	0/0/0/0	0/0/0/0	0/0	0/0/0/0	0/0/0/0	0/0/0/0	0/0/0/1	0/0/0/0	0/0/0/0
	ARO1	YDR127W	chrIV	c.3899C>A	p.Ser1300Tyr	N	0/0/0/0	0/0/0/0	0/0/0/0	0/0	0/0/0/0	0/0/0/0	0/0/0/0	0/0/0/1	0/0/0/0	0/0/0/0
	ARO1	YDR127W	chrIV	c.4156G>A	p.Val1386Ile	Y	1/1/1/1	1/1/1/1	1/1/1/1	0/0	1/1/1/1	1/1/1/1	1/1/1/1	0/1/1/1	0/1/1/1	1/1/1/1
	ARO1	YDR127W	chrIV	c.4294A>G	p.Ile1432Val	N	0/0/0/0	0/0/0/0	0/0/0/0	0/0	0/0/0/0	0/0/0/0	0/0/1/1	0/0/0/1	0/0/0/0	0/0/0/0
	ARO1	YDR127W	chrIV	c.4727G>C	p.Gly1576Ala	Y	0/0/0/0	0/0/1/1	0/0/1/1	1/1	1/1/1/1	1/1/1/1	1/1/1/1	1/1/1/1	1/1/1/1	1/1/1/1
	ARO2	YGL148W	chrVII	c.285C>A	p.Asp95Glu	N	0/0/0/0	0/0/0/0	0/0/0/0	0/0	0/0/0/0	0/0/0/0	0/0/0/0	0/0/0/0	0/0/1/1	0/0/0/1
	ARO2	YGL148W	chrVII	c.435G>T	p.Gln145His	N	0/0/0/0	0/1/1/1	0/1/1/1	0/0	0/0/0/0	0/0/0/0	0/0/0/0	0/0/0/0	0/0/0/0	0/0/0/0
	ARO2	YGL148W	chrVII	c.1092C>G	p.Ile364Met	N	0/0/0/0	0/0/0/0	0/0/0/0	0/0	0/0/0/1	0/0/0/1	0/0/0/0	0/0/0/1	0/0/1/1	0/0/0/1
	ARO4	YBR249C	chrII	c.50A>G	p.Gln17Arg	Y	0/0/0/0	0/0/0/0	0/0/0/0	0/0	0/0/0/0	0/0/0/0	0/0/0/0	0/0/1/1	0/0/0/0	0/0/0/0
	ARO4	YBR249C	chrII	c.42G>T	p.Lys14Asn	Y	0/0/0/0	0/0/0/0	0/0/0/0	0/0	0/0/1/1	1/1/1/1	0/0/0/1	0/0/1/1	1/1/1/1	0/0/0/0
	ARO9	YHR137W	chrVIII	c.34A>G	p.Thr12Ala	Y	1/1/1/1	0/0/1/1	0/0/1/1	0/0	1/1/1/1	1/1/1/1	1/1/1/1	1/1/1/1	1/1/1/1	1/1/1/1
	ARO9	YHR137W	chrVIII	c.75A>C	p.Arg25Ser	N	0/0/0/0	0/0/1/1	0/0/1/1	0/0	0/0/0/0	0/0/0/0	0/0/0/0	0/0/0/0	0/0/0/0	0/0/0/0
	ARO9	YHR137W	chrVIII	c.235A>G	p.Asn79Asp	Y	1/1/1/1	0/0/1/1	0/0/1/1	0/0	1/1/1/1	1/1/1/1	1/1/1/1	1/1/1/1	0/0/0/0	0/0/0/0
	ARO9	YHR137W	chrVIII	c.1121C>G	p.Ser374Cys	N	0/0/0/0	0/0/1/1	0/0/1/1	0/0	0/1/1/1	0/1/1/1	0/0/1/1	0/1/1/1	0/0/0/0	0/0/0/0
	ARO9	YHR137W	chrVIII	c.1360C>G	p.Leu454Val	Y	0/1/1/1	1/1/1/1	1/1/1/1	0/0	0/1/1/1	0/1/1/1	0/0/1/1	0/1/1/1	0/0/0/0	0/0/0/0
	ARO9	YHR137W	chrVIII	c.1378G>C	p.Val460Leu	Y	1/1/1/1	1/1/1/1	1/1/1/1	1/1	1/1/1/1	0/1/1/1	0/1/1/1	1/1/1/1	0/0/0/0	0/0/0/0
	ARO10	YDR380W	chrIV	c.551C>T	p.Ala184Val	N	0/0/0/0	0/0/0/0	0/0/0/0	0/0	1/1/1/1	0/0/1/1	0/0/0/1	0/1/1/1	0/0/0/1	0/0/0/0
	ARO10	YDR380W	chrIV	c.1155_1156delGCinsAT	p.Arg386Cys	Y	0/0/0/0	0/0/0/0	0/0/0/0	0/0	0/0/0/0	0/0/0/0	0/0/0/0	0/0/0/0	0/0/0/0	0/1/1/1
	ARO10	YDR380W	chrIV	c.1508A>T	p.Lys503Met	N	0/0/0/0	0/0/0/0	0/0/0/0	1/1	0/0/0/0	0/0/0/0	0/0/0/0	0/0/0/0	0/0/0/0	0/0/0/0
	PHA2	YNL316C	chrXIV	c.815C>A	p.Ser272Tyr	N	0/0/0/0	0/1/1/1	0/0/1/1	0/0	0/0/0/0	0/0/0/0	0/0/0/0	0/0/0/0	0/0/0/0	0/0/0/0
	PHA2	YNL316C	chrXIV	c.750A>T	p.Gln250His	Y	0/0/0/0	0/0/0/0	0/0/0/0	0/0	0/0/1/1	0/0/1/1	0/0/1/1	0/1/1/1	0/0/0/1	0/0/0/0
	PHA2	YNL316C	chrXIV	c.716T>C	p.Leu239Pro	Y	1/1/1/1	1/1/1/1	1/1/1/1	1/1	1/1/1/1	1/1/1/1	1/1/1/1	1/1/1/1	1/1/1/1	1/1/1/1
	PHA2	YNL316C	chrXIV	c.605C>T	p.Ala202Val	N	0/0/0/0	0/0/0/0	0/0/0/0	0/0	0/0/0/0	0/0/0/0	0/0/0/0	0/0/0/1	0/0/0/0	0/0/0/0
	PHA2	YNL316C	chrXIV	c.487T>G	p.Leu163Val	Y	0/0/0/0	1/1/1/1	1/1/1/1	1/1	0/0/0/1	0/0/0/1	0/0/0/1	0/0/1/1	0/1/1/1	0/0/0/0
	PHA2	YNL316C	chrXIV	c.482T>A	p.Ile161Lys	Y	1/1/1/1	1/1/1/1	1/1/1/1	1/1	1/1/1/1	1/1/1/1	1/1/1/1	1/1/1/1	1/1/1/1	1/1/1/1
	PHA2	YNL316C	chrXIV	c.447G>C	p.Arg149Ser	Y	0/0/0/0	1/1/1/1	1/1/1/1	1/1	0/0/0/1	0/0/0/1	0/0/0/1	0/0/1/1	0/1/1/1	0/0/0/0
	PHA2	YNL316C	chrXIV	c.395T>C	p.Val132Ala	N	0/0/0/0	0/0/0/0	0/0/0/0	0/0	0/0/0/0	0/0/0/0	0/0/0/0	0/0/0/0	0/0/0/0	0/0/1/1
	PHA2	YNL316C	chrXIV	c.394G>A	p.Val132Ile	Y	0/0/0/0	1/1/1/1	1/1/1/1	1/1	0/0/0/1	0/0/0/1	0/0/0/1	0/0/1/1	1/1/1/1	0/0/0/0
	PHA2	YNL316C	chrXIV	c.337C>A	p.Leu113Ile	Y	0/0/0/0	1/1/1/1	1/1/1/1	0/0	0/0/0/0	0/0/0/0	0/0/0/0	0/0/0/0	0/1/1/1	0/0/0/0
	PHA2	YNL316C	chrXIV	c.306A>G	p.Ile102Met	Y	0/0/0/0	1/1/1/1	1/1/1/1	1/1	0/0/0/0	0/0/0/0	0/0/0/0	0/0/0/1	0/1/1/1	0/0/0/0
	PHA2	YNL316C	chrXIV	c.257T>C	p.Leu86Ser	Y	0/0/0/0	1/1/1/1	1/1/1/1	1/1	0/0/0/1	0/0/0/1	0/0/0/1	0/0/1/1	0/1/1/1	0/0/0/0
Trehalose synthesis and degradation genes
	TPS1	YBR126C	chrII	c.641G>A	p.Gly214Glu	N	0/0/0/0	0/0/0/0	0/0/0/0	0/1	0/0/0/0	0/0/0/0	0/0/0/0	0/0/0/0	0/0/0/0	0/0/0/0
	TPS1	YBR126C	chrII	c.637G>A	p.Val213Ile	N	0/0/1/1	0/0/0/0	0/0/0/0	0/0	0/0/0/0	0/0/0/0	0/0/0/0	0/0/0/0	0/0/0/0	0/0/0/0
	TPS1	YBR126C	chrII	c.428C>G	p.Ala143Gly	N	1/1/1/1	0/0/1/1	0/0/1/1	0/0	0/0/0/0	0/0/0/0	0/0/0/0	0/0/0/0	0/0/0/0	0/0/0/0
	TPS1	YBR126C	chrII	c.50A>G	p.Asn17Ser	N	0/0/0/0	0/0/0/0	0/0/0/0	0/0	0/0/0/1	0/0/1/1	0/0/0/0	0/0/0/0	0/0/0/0	0/0/0/0
	TPS2	YDR074W	chrIV	c.121A>T	p.Thr41Ser	N	0/0/0/0	0/0/0/1	0/0/0/1	0/0	0/0/0/0	0/0/0/0	0/0/0/0	0/0/0/1	0/0/0/0	0/0/0/0
	TPS2	YDR074W	chrIV	c.143T>A	p.Phe48Tyr	Y	1/1/1/1	1/1/1/1	1/1/1/1	1/1	1/1/1/1	1/1/1/1	1/1/1/1	1/1/1/1	1/1/1/1	1/1/1/1
	TPS2	YDR074W	chrIV	c.173C>T	p.Ser58Phe	N	0/0/0/0	0/0/0/0	0/0/0/0	0/0	0/0/0/0	0/0/0/0	0/0/0/0	0/0/0/0	0/0/0/0	0/0/1/1
	TPS2	YDR074W	chrIV	c.292T>A	p.Leu98Ile	N	0/0/0/0	0/0/0/0	0/0/0/0	0/0	0/0/0/0	0/0/0/0	0/0/0/0	0/0/0/1	0/0/0/0	0/0/0/0
	TPS2	YDR074W	chrIV	c.377A>G	p.Gln126Arg	Y	0/0/0/0	0/0/0/0	0/0/0/0	0/1	0/0/0/0	0/0/0/0	0/0/0/0	0/0/0/0	0/0/0/0	0/0/0/0
	TPS2	YDR074W	chrIV	c.694C>A	p.Pro232Thr	N	0/0/0/0	0/0/0/0	0/0/0/0	0/0	0/0/0/0	0/0/0/0	0/0/0/0	0/0/0/1	0/0/0/0	0/0/0/0
	TPS2	YDR074W	chrIV	c.1040G>T	p.Arg347Leu	N	0/0/0/0	0/0/0/0	0/0/0/0	0/0	0/0/0/0	0/0/0/1	0/0/0/1	0/0/0/1	0/0/0/1	0/0/0/1
	TPS2	YDR074W	chrIV	c.1126G>C	p.Val376Leu	N	0/0/0/0	0/1/1/1	0/1/1/1	0/0	0/0/0/0	0/0/0/0	0/0/0/0	0/0/0/0	0/0/0/0	0/0/0/0
	TPS2	YDR074W	chrIV	c.1151C>T	p.Thr384Ile	N	0/1/1/1	0/0/0/0	0/0/0/0	0/0	0/0/0/0	0/0/0/0	0/0/0/0	0/0/0/0	0/1/1/1	0/0/0/0
	TPS2	YDR074W	chrIV	c.1252G>T	p.Val418Phe	N	0/0/0/0	0/1/1/1	0/1/1/1	0/0	0/0/0/0	0/0/0/0	0/0/0/0	0/0/0/0	0/0/0/0	0/0/0/0
	TPS2	YDR074W	chrIV	c.1400T>C	p.Leu467Ser	N	0/1/1/1	1/1/1/1	1/1/1/1	0/0	0/0/1/1	0/0/1/1	0/1/1/1	0/1/1/1	1/1/1/1	0/0/0/1
	TPS2	YDR074W	chrIV	c.1624C>A	p.Gln542Lys	Y	0/0/0/0	0/0/0/0	0/0/0/0	0/1	0/1/1/1	0/0/1/1	0/0/0/1	0/0/0/0	0/0/0/0	0/0/0/1
	TPS2	YDR074W	chrIV	c.1636A>G	p.Asn546Asp	Y	1/1/1/1	1/1/1/1	1/1/1/1	1/1	1/1/1/1	1/1/1/1	1/1/1/1	1/1/1/1	1/1/1/1	1/1/1/1
	TPS2	YDR074W	chrIV	c.1645A>G	p.Met549Val	Y	0/1/1/1	0/0/0/0	0/0/0/0	0/1	0/1/1/1	1/1/1/1	0/0/1/1	0/0/0/1	0/0/0/0	1/1/1/1
	TPS2	YDR074W	chrIV	c.1699A>C	p.Lys567Gln	N	0/0/0/0	0/0/0/0	0/0/0/0	0/0	0/0/0/0	0/0/0/0	0/0/0/0	0/0/0/1	0/0/0/0	0/0/0/0
	TPS2	YDR074W	chrIV	c.2277G>A	p.Met759Ile	N	0/0/0/0	0/0/0/1	0/0/0/1	0/0	0/0/0/1	0/0/1/1	0/0/0/1	0/0/0/1	0/0/0/0	0/0/0/0
	TPS3	YMR261C	chrXIII	c.3022T>A	p.Leu1008Ile	N	1/1/1/1	0/0/0/1	0/0/0/1	0/0	0/0/0/0	0/0/0/0	0/0/0/0	0/0/0/0	0/0/0/0	0/0/0/0
	TPS3	YMR261C	chrXIII	c.2921C>T	p.Ser974Phe	N	0/0/0/0	0/1/1/1	0/1/1/1	0/0	0/0/0/0	0/0/0/0	0/0/0/0	0/0/0/0	0/0/0/0	0/0/0/0
	TPS3	YMR261C	chrXIII	c.2717G>A	p.Arg906Gln	N	0/0/0/0	0/0/0/0	0/0/0/0	0/0	0/0/0/0	0/0/0/0	0/0/0/0	0/0/1/1	0/0/0/0	0/0/0/0
	TPS3	YMR261C	chrXIII	c.2706T>A	p.Asp902Glu	Y	1/1/1/1	1/1/1/1	1/1/1/1	0/1	1/1/1/1	1/1/1/1	1/1/1/1	1/1/1/1	1/1/1/1	1/1/1/1
	TPS3	YMR261C	chrXIII	c.2500A>G	p.Ser834Gly	Y	0/0/0/0	0/0/0/0	0/0/0/0	0/0	1/1/1/1	1/1/1/1	1/1/1/1	1/1/1/1	1/1/1/1	1/1/1/1
	TPS3	YMR261C	chrXIII	c.1661G>A	p.Gly554Asp	Y	0/0/0/0	0/0/0/0	0/0/0/0	0/0	0/0/1/1	0/0/0/0	0/0/1/1	0/0/0/0	0/0/0/1	0/0/0/0
	TPS3	YMR261C	chrXIII	c.1062C>A	p.Asp354Glu	N	0/0/0/0	0/0/0/0	0/0/0/0	0/0	0/0/1/1	0/1/1/1	0/0/0/0	0/0/0/0	0/1/1/1	0/0/1/1
	TPS3	YMR261C	chrXIII	c.751C>T	p.Leu251Phe	N	0/1/1/1	0/0/0/0	0/0/0/0	0/0	0/0/0/0	0/0/0/0	0/0/0/0	0/0/0/0	0/0/0/0	0/0/0/0
	TPS3	YMR261C	chrXIII	c.238G>A	p.Val80Met	N	0/0/0/0	0/0/0/0	0/0/0/0	0/0	0/0/1/1	1/1/1/1	0/0/1/1	1/1/1/1	0/1/1/1	1/1/1/1
	TPS3	YMR261C	chrXIII	c.233C>T	p.Ala78Val	N	0/0/0/0	0/0/0/0	0/0/0/0	1/1	0/0/0/0	0/0/0/0	0/0/0/0	0/0/0/0	0/0/0/0	0/0/0/0
	TPS3	YMR261C	chrXIII	c.106G>T	p.Val36Leu	N	0/0/0/0	0/0/0/0	0/0/0/0	0/0	0/0/0/0	0/0/0/0	0/0/0/0	0/0/0/0	0/0/0/1	0/0/0/0
	TPS3	YMR261C	chrXIII	c.55G>A	p.Asp19Asn	N	0/0/0/0	0/0/0/0	0/0/0/0	1/1	0/0/0/0	0/0/0/0	0/0/0/0	0/0/0/0	0/0/0/0	0/0/0/0
	TSL1	YML100W	chrXIII	c.215G>T	p.Arg72Met	N	0/0/0/0	0/0/0/0	0/0/0/0	0/0	0/0/0/0	0/0/0/0	0/0/0/0	0/0/0/0	0/0/0/1	0/0/0/0
	TSL1	YML100W	chrXIII	c.290T>C	p.Val97Ala	N	0/0/0/1	0/0/0/0	0/0/0/0	0/0	0/0/0/0	0/0/0/0	0/0/0/0	0/0/0/0	0/0/0/0	0/0/0/0
	TSL1	YML100W	chrXIII	c.301A>G	p.Ile101Val	N	0/0/0/0	0/0/0/0	0/0/0/0	0/0	0/1/1/1	0/0/0/1	0/0/1/1	0/0/0/1	0/0/0/0	0/0/0/0
	TSL1	YML100W	chrXIII	c.352A>G	p.Ser118Gly	N	0/0/0/0	0/1/1/1	0/1/1/1	0/0	0/0/0/0	0/0/0/0	0/0/0/0	0/0/0/0	0/0/0/0	0/0/0/0
	TSL1	YML100W	chrXIII	c.370C>T	p.Pro124Ser	N	0/0/0/0	0/0/0/0	0/0/0/0	0/0	0/0/0/0	0/0/0/0	0/0/0/0	0/0/0/0	0/0/1/1	0/0/0/0
	TSL1	YML100W	chrXIII	c.418A>G	p.Ile140Val	N	0/0/0/0	0/0/0/0	0/0/0/0	0/0	0/1/1/1	0/0/0/1	0/0/0/1	0/0/0/1	0/0/0/0	0/0/0/0
	TSL1	YML100W	chrXIII	c.514A>G	p.Thr172Ala	Y	0/0/0/0	0/1/1/1	0/1/1/1	1/1	0/1/1/1	0/0/0/1	0/0/0/0	0/0/0/1	0/1/1/1	0/1/1/1
	TSL1	YML100W	chrXIII	c.527A>G	p.Lys176Arg	N	0/0/0/0	0/0/0/0	0/0/0/0	0/0	0/0/0/0	0/0/0/0	0/0/0/0	0/0/0/0	0/0/1/1	0/0/0/0
	TSL1	YML100W	chrXIII	c.707G>A	p.Gly236Glu	N	0/0/0/1	0/0/0/0	0/0/0/0	0/0	0/0/0/0	0/0/0/0	0/0/0/0	0/0/0/0	0/0/0/0	0/0/0/0
	TSL1	YML100W	chrXIII	c.727A>T	p.Ile243Phe	N	0/0/0/0	0/0/0/0	0/0/0/0	0/0	0/1/1/1	0/0/0/1	0/0/0/0	0/0/0/1	0/0/0/0	0/0/0/0
	TSL1	YML100W	chrXIII	c.767A>C	p.Lys256Thr	Y	0/0/0/0	0/0/0/0	0/0/0/0	0/1	0/0/0/0	0/0/0/0	0/0/0/0	0/0/0/0	0/0/0/0	0/0/0/1
	TSL1	YML100W	chrXIII	c.1,773_774delGTinsAC; c.2,773_774delGTinsGC	p.Arg258His	Y	0/0/0/0	0/0/0/0	0/0/0/0	0/0	0/0/0/0	0/0/0/0	0/0/0/0	0/0/0/0	0/0/0/0	1/2/2/2
	TSL1	YML100W	chrXIII	c.904G>A	p.Val302Ile	N	0/1/1/1	0/0/0/0	0/0/0/0	0/0	0/0/0/0	0/0/0/0	0/0/0/0	0/0/0/0	0/0/0/0	0/0/0/0
	TSL1	YML100W	chrXIII	c.1121G>A	p.Arg374His	N	0/0/0/0	0/0/0/0	0/0/0/0	0/0	0/0/0/0	0/0/0/0	0/0/0/0	0/0/0/0	0/1/1/1	0/0/0/0
	TSL1	YML100W	chrXIII	c.1244A>T	p.Asp415Val	Y	0/0/0/0	0/1/1/1	0/1/1/1	1/1	1/1/1/1	0/1/1/1	0/1/1/1	0/1/1/1	0/1/1/1	1/1/1/1
	TSL1	YML100W	chrXIII	c.1396G>A	p.Val466Ile	N	0/0/0/0	0/0/0/0	0/0/0/0	0/0	0/0/0/0	0/0/0/0	0/0/0/0	0/0/0/1	0/0/1/1	0/0/0/0
	TSL1	YML100W	chrXIII	c.1677G>C	p.Glu559Asp	N	0/0/0/0	0/0/0/0	0/0/0/0	0/1	0/0/0/1	0/0/0/1	0/0/0/0	0/0/0/0	0/1/1/1	0/0/0/0
	TSL1	YML100W	chrXIII	c.1,1965_1970delGGAGCGinsAGAACA; c.2,1965_1970delGGAGCGinsAGAACG	p.Arg657His	Y	0/0/0/1	0/0/0/0	0/0/0/0	0/0	0/0/0/1	0/0/1/1	0/0/0/1	0/0/0/1	1/2/2/2	0/0/0/0
	TSL1	YML100W	chrXIII	c.1987G>A	p.Val663Met	Y	0/0/0/0	0/0/0/0	0/0/0/0	0/0	0/0/0/0	0/0/0/0	0/0/0/0	0/0/0/1	0/0/0/0	0/0/0/0
	TSL1	YML100W	chrXIII	c.2281A>G	p.Lys761Glu	N	0/0/0/0	0/0/0/0	0/0/0/0	0/0	0/0/0/0	0/0/0/0	0/0/0/0	0/0/0/0	0/1/1/1	0/0/0/0
	TSL1	YML100W	chrXIII	c.2284G>T	p.Gly762Trp	N	0/0/0/0	0/0/0/0	0/0/0/0	0/0	0/0/0/0	0/0/0/0	0/0/0/1	0/0/0/0	0/0/0/0	0/0/0/0
	NTH1	YDR001C	chrIV	c.1840C>A	p.Pro614Thr	N	0/0/0/1	0/0/0/0	0/0/0/0	0/0	0/0/0/0	0/0/0/0	0/0/0/0	0/0/0/0	0/0/0/0	0/0/0/0
	NTH1	YDR001C	chrIV	c.1690C>T	p.His564Tyr	N	0/0/0/0	0/0/1/1	0/0/1/1	0/0	0/0/0/1	0/0/0/1	0/0/0/1	0/0/0/0	0/0/0/0	0/0/0/1
	NTH1	YDR001C	chrIV	c.1549A>G	p.Lys517Glu	N	0/0/1/1	0/0/0/0	0/0/0/1	0/0	0/0/0/0	0/0/0/0	0/0/0/0	0/0/0/0	0/0/0/0	0/0/0/0
	NTH1	YDR001C	chrIV	c.1529T>C	p.Ile510Thr	N	0/0/0/0	0/0/0/0	0/0/0/0	0/0	0/0/0/0	0/0/0/0	0/0/0/0	0/0/0/0	0/0/0/0	0/0/0/1
	NTH1	YDR001C	chrIV	c.1280G>A	p.Ser427Asn	N	0/0/0/0	0/0/0/0	0/0/0/0	0/0	0/0/0/0	0/0/0/0	0/0/0/0	0/0/0/1	0/0/0/1	0/0/0/0
	NTH1	YDR001C	chrIV	c.1213C>T	p.Leu405Phe	Y	0/0/0/0	0/0/0/1	0/0/0/1	0/0	0/1/1/1	0/0/1/1	0/1/1/1	1/1/1/1	1/1/1/1	1/1/1/1
	NTH1	YDR001C	chrIV	c.1201G>C	p.Ala401Pro	N	0/0/0/0	0/0/0/0	0/0/0/0	0/0	0/0/0/1	0/0/0/0	0/0/0/0	0/0/0/1	0/0/0/0	0/0/0/0
	NTH1	YDR001C	chrIV	c.5G>A	p.Ser2Asn	N	0/0/0/0	0/0/1/1	0/0/1/1	0/0	0/0/0/1	0/0/0/1	0/0/0/1	0/0/0/0	0/0/0/0	0/0/0/0
	NTH2	YBR001C	chrII	c.1850A>T	p.Lys617Ile	Y	0/0/0/0	0/0/0/1	0/0/0/1	1/1	0/0/0/1	0/0/0/1	0/0/0/0	0/0/0/1	0/0/0/1	0/0/0/1
	NTH2	YBR001C	chrII	c.1756T>G	p.Tyr586Asp	Y	1/1/1/1	1/1/1/1	1/1/1/1	1/1	1/1/1/1	1/1/1/1	1/1/1/1	1/1/1/1	1/1/1/1	1/1/1/1
	NTH2	YBR001C	chrII	c.1687G>A	p.Glu563Lys	Y	1/1/1/1	1/1/1/1	1/1/1/1	1/1	1/1/1/1	1/1/1/1	1/1/1/1	1/1/1/1	1/1/1/1	1/1/1/1
	NTH2	YBR001C	chrII	c.1679A>C	p.His560Pro	Y	0/0/0/0	0/0/0/0	0/0/0/0	0/1	0/0/0/0	0/0/0/0	0/0/0/0	0/0/0/0	0/0/0/0	0/0/0/0
	NTH2	YBR001C	chrII	c.1413T>A	p.Asn471Lys	N	0/0/0/0	0/0/0/0	0/0/0/0	0/0	0/0/0/1	0/0/0/1	1/1/1/1	0/0/0/0	0/0/0/0	0/0/0/0
	NTH2	YBR001C	chrII	c.1333T>C	p.Ser445Pro	Y	0/0/0/0	0/0/0/0	0/0/0/0	1/2	0/0/0/0	0/0/0/0	0/0/0/0	0/0/0/0	0/0/0/0	0/0/0/0
	NTH2	YBR001C	chrII	c.1333T>C	p.Ser445Pro	Y	1/1/1/1	1/1/1/1	1/1/1/1	0/0	1/1/1/1	1/1/1/1	1/1/1/1	1/1/1/1	1/1/1/1	1/1/1/1
	NTH2	YBR001C	chrII	c.1236G>T	p.Leu412Phe	Y	1/1/1/1	1/1/1/1	1/1/1/1	1/1	1/1/1/1	1/1/1/1	1/1/1/1	1/1/1/1	1/1/1/1	1/1/1/1
	NTH2	YBR001C	chrII	c.742G>A	p.Gly248Ser	Y	0/0/0/0	0/0/1/1	0/0/1/1	1/1	0/0/1/1	0/0/1/1	1/1/1/1	0/0/0/1	0/0/1/1	0/0/0/1
	NTH2	YBR001C	chrII	c.523G>A	p.Val175Ile	N	0/0/0/0	0/0/0/0	0/0/0/0	0/0	0/0/0/0	0/0/0/0	0/0/0/0	0/0/0/1	0/0/0/0	0/0/0/0
	NTH2	YBR001C	chrII	c.491C>A	p.Thr164Lys	N	0/0/0/0	0/0/0/0	0/0/0/0	0/0	0/0/0/0	0/0/0/0	1/1/1/1	0/0/0/0	0/0/0/0	0/0/0/0
	NTH2	YBR001C	chrII	c.269G>C	p.Ser90Thr	N	0/0/0/0	0/0/0/0	0/0/0/0	0/0	0/0/0/0	0/0/0/0	1/1/1/1	0/0/0/0	0/0/0/0	0/0/0/0
	NTH2	YBR001C	chrII	c.88G>A	p.Gly30Ser	Y	0/0/0/1	0/0/0/1	0/0/0/0	1/1	0/0/0/1	0/0/0/1	0/0/0/0	0/0/0/1	0/0/0/1	0/0/0/1
	ATH1	YPR026W	chrXVI	c.92G>A	p.Gly31Asp	N	1/1/1/1	1/1/1/1	1/1/1/1	1/1	1/1/1/1	1/1/1/1	1/1/1/1	1/1/1/1	1/1/1/1	1/1/1/1
	ATH1	YPR026W	chrXVI	c.238G>A	p.Ala80Thr	N	0/0/0/0	0/0/0/1	0/0/0/1	0/0	0/0/0/0	0/0/0/0	0/0/0/0	0/0/0/0	0/0/0/0	0/0/0/0
	ATH1	YPR026W	chrXVI	c.325G>A	p.Glu109Lys	N	1/1/1/1	0/1/1/1	0/1/1/1	0/0	0/0/0/0	0/0/0/0	0/0/0/0	0/0/1/1	0/0/0/0	0/0/0/1
	ATH1	YPR026W	chrXVI	c.490G>A	p.Gly164Ser	N	0/1/1/1	0/1/1/1	0/1/1/1	0/0	0/0/0/0	0/0/0/0	0/0/0/0	0/0/0/1	0/0/0/0	0/0/0/0
	ATH1	YPR026W	chrXVI	c.1144G>A	p.Glu382Lys	N	0/0/0/0	0/0/0/0	0/0/0/0	0/0	0/0/0/0	0/0/0/1	0/0/0/0	0/0/0/0	0/0/0/0	0/0/0/0
	ATH1	YPR026W	chrXVI	c.1156G>A	p.Val386Ile	Y	0/0/1/1	0/1/1/1	0/1/1/1	0/1	0/0/0/0	0/0/0/0	0/0/0/0	0/0/0/0	0/0/0/0	0/0/1/1
	ATH1	YPR026W	chrXVI	c.1283G>A	p.Gly428Asp	Y	0/0/1/1	0/0/0/1	0/0/0/1	0/0	0/1/1/1	1/1/1/1	1/1/1/1	0/1/1/1	1/1/1/1	0/0/1/1
	ATH1	YPR026W	chrXVI	c.1489G>A	p.Val497Met	N	0/0/0/0	0/0/0/0	0/0/0/0	0/0	0/0/0/1	0/0/0/0	0/0/0/0	0/0/0/1	0/0/0/0	0/0/0/0
	ATH1	YPR026W	chrXVI	c.1705T>G	p.Cys569Gly	N	0/0/0/0	0/0/0/0	0/0/0/0	0/0	0/0/0/1	0/0/0/0	0/0/0/0	0/0/0/0	0/0/0/0	0/0/0/0
	ATH1	YPR026W	chrXVI	c.1718delG	p.Gly573fs	N	0/1/1/2	0/0/0/2	0/0/0/2	0/0	0/0/0/0	0/0/0/0	0/0/0/0	0/0/0/0	0/0/0/0	0/0/0/0
	ATH1	YPR026W	chrXVI	c.2069T>A	p.Ile690Asn	N	0/0/0/0	0/0/0/0	0/0/0/0	0/0	0/0/0/0	0/0/0/0	0/0/0/0	0/0/0/0	0/0/0/0	0/0/0/1
	ATH1	YPR026W	chrXVI	c.2443G>T	p.Gly815Cys	N	0/0/0/1	0/0/0/0	0/0/0/0	0/0	0/0/0/0	0/0/0/0	0/0/0/0	0/0/0/0	0/0/0/0	0/0/0/0
	ATH1	YPR026W	chrXVI	c.2764C>G	p.Arg922Gly	N	0/0/0/0	0/0/0/0	0/0/0/0	0/1	0/0/0/0	0/0/0/0	0/0/0/0	0/0/0/0	0/0/0/0	0/0/0/0
	ATH1	YPR026W	chrXVI	c.2929G>A	p.Val977Ile	N	0/0/1/1	0/0/0/0	0/0/0/0	0/0	0/0/0/0	0/0/0/0	0/0/0/0	0/0/0/1	0/0/0/0	0/0/0/0
	ATH1	YPR026W	chrXVI	c.3322G>T	p.Asp1108Tyr	N	0/0/0/0	0/0/0/1	0/0/0/1	0/0	0/0/0/0	0/0/0/0	0/0/0/0	0/0/0/0	0/0/0/0	0/0/0/0
	ATH1	YPR026W	chrXVI	c.3394A>G	p.Asn1132Asp	N	0/0/0/0	0/0/0/0	0/0/0/0	0/0	0/1/1/1	0/1/1/1	1/1/1/1	0/0/0/0	0/0/0/1	0/0/0/1
	ATH1	YPR026W	chrXVI	c.3434G>A	p.Ser1145Asn	N	0/0/0/0	0/0/0/0	0/0/0/0	0/0	0/0/1/1	0/0/0/1	0/1/1/1	0/0/0/0	0/0/0/0	0/0/0/0
	ATH1	YPR026W	chrXVI	c.3514G>A	p.Asp1172Asn	N	0/0/0/0	0/0/0/1	0/0/0/1	0/0	0/0/0/0	0/0/0/0	0/0/0/0	0/0/0/0	0/0/0/0	0/0/0/0
	ATH1	YPR026W	chrXVI	c.3596A>G	p.Asn1199Ser	N	0/0/0/0	0/0/0/0	0/0/0/0	0/0	0/0/1/1	0/0/0/1	0/1/1/1	0/0/0/0	0/0/0/0	0/0/0/0
		Unique to Cali, Vermont or Kolsch
		Unique to St. Lucifer
		Unique to kveik strains
		Interesting combinations
	0	Absence of SNP
	1 , 2, or 3	Presence of SNP
	Blue = known post-translational modification site (phosphorylation)
	Red = known post-translational modification site (ubiquitylation)
