## Supplementary Table S3 for "Kveik brewing yeasts demonstrate wide flexibility in beer fermentation temperature and flavour metabolite production and exhibit enhanced trehalose accumulation"

### Sheet: Sheet1
Strains	Chromosomes																Reference
	I	II	III	IV	V	VI	VII	VIII	IX	X	XI	XII	XIII	XIV	XV	XVI
Hornindal 1	4n	4n	4n	4n	4n	4n	4n	4n	4n+1	4n	4n	4n	4n	4n	4n	4n	This work;Preiss et al. 2018
Hornindal 2	4n	4n	4n	4n	4n	4n	4n	4n	4n	4n	4n	4n	4n	4n	4n	4n	This work; Preiss et al. 2018
Voss 1	4n	4n	4n	4n	4n	4n	4n	4n	4n+1	4n	4n	4n	4n	4n	4n	4n	This work; Preiss et al. 2018
Granvin 1	4n-1	4n	4n	4n	4n	4n	4n	4n	4n+1	4n	4n	4n	4n	4n	4n	4n	This work; Preiss et al. 2018
Stordal Ebbegarden 1	4n	4n	4n-1	4n	4n	4n	4n	4n	4n	4n	4n	4n	4n	4n	4n	4n	This work; Preiss et al. 2018
Laerdal 2	4n	4n	4n	4n	4n	4n	4n	4n	4n	4n	4n	4n	4n	4n	4n	4n	This work; Preiss et al. 2018
Cali	4n-1	4n	4n-1	4n	4n-1	4n	4n	4n	4n	4n	4n	4n	4n	4n	4n	4n	This work
Vermont	4n	4n	4n	4n	4n-1	4n	4n-1	4n	4n	4n-1	4n	4n-1	4n	4n-1	4n	4n	This work
Kolsch	4n-1	4n+1	4n	4n	4n	4n	4n	4n	4n	4n	4n	4n	4n	4n	4n	4n	This work
St. Lucifer	2n	2n	2n	2n	2n	2n	2n	2n	2n	2n	2n	2n	2n	2n	2n	2n	This work
Suoma Hiiva	4n	4n	4n	4n	4n	4n	4n	4n+1	4n-1	4n	4n	4n	4n	4n	4n	4n	This work
Listed genes in this study present on corresponding chromosomes
		EHT1		THI3	BMH1		AGT1/MAL11	ARO9	BCY1	BAT2	FAS1	TPO1	TSL1	PHA2	FAA1	EEB1
		NTH2		NTH1			ATF2						TPS3	ACC1	IAH1	FAS2
		TPS1		TPS2			ADH4						ADH2		TGL5	PDR12
		ADH5		SFA1			ARO2						ADH3		ATF1	ARO7
				ARO1			ARO8						ADH6		ADH1
				ARO4									PLB2
				ARO10
				BMH2
